# Transcriptome profiling of embryonic retinal pigment epithelium reprogramming

**DOI:** 10.1101/2021.03.28.437384

**Authors:** Jared A Tangeman, Agustín Luz-Madrigal, Sutharzan Sreeskandarajan, Erika Grajales- Esquivel, Lin Liu, Chun Liang, Panagiotis A. Tsonis, Katia Del Rio-Tsonis

## Abstract

The plasticity of human retinal pigment epithelium (RPE) has been observed during proliferative vitreoretinopathy, a defective repair process during which injured RPE gives rise to fibrosis. In contrast, following injury, the RPE of the embryonic chicken can be reprogrammed to regenerate neural retina in an FGF2-dependent manner. To characterize the mechanisms underlying embryonic RPE reprogramming, we used laser capture microdissection to isolate RNA from 1) intact RPE, 2) transiently reprogrammed RPE (t-rRPE) 6 hours post-retinectomy, and 3) reprogrammed RPE (rRPE) 6 hours post-retinectomy with FGF2 treatment. Using RNA-seq, we observed the acute repression of genes related to cell cycle progression in the injured t-rRPE, as well as up-regulation of genes associated with injury. In contrast, the rRPE was strongly enriched for MAPK-responsive genes and retina development factors, confirming that FGF2 and the downstream MAPK cascade are the main drivers of embryonic RPE reprogramming. Clustering and pathway enrichment analysis were used to create an integrated network of the core processes associated with RPE reprogramming, including key terms pertaining to injury response, migration, actin dynamics, and cell cycle progression. Finally, we employed gene set enrichment analysis to suggest a previously uncovered role for epithelial-mesenchymal transition (EMT) machinery in the initiation of embryonic chick RPE reprogramming. The EMT program is accompanied by extensive, coordinated regulation of extracellular matrix (ECM) regulators, and these observations together suggest an early role for ECM and EMT-like dynamics during reprogramming. Our study provides for the first time an in-depth transcriptomic analysis of embryonic RPE reprogramming and will prove useful in guiding future efforts to understand proliferative disorders of the RPE and to promote retinal regeneration.
