## Supplementary File S4 for "Transcriptome profiling of embryonic retinal pigment epithelium reprogramming"

### Sheet: gProfiler_ggallus
	Comparison	Regulation	term_name	negative_log10_of_adjusted_p_value	term_size	source	genes	term_id	adjusted_p_value	query_size	intersection_size	effective_domain_size
	t-rRPE_vs_RPE	Up-regulated	structural constituent of eye lens	11.3258	19	GO:MF	BFSP1,ASL1,CRYBA4,CRYAA,CRYBA2,ASL2,CRYAB	GO:0005212	4.72273e-12	30	7	12850
	t-rRPE_vs_RPE	Up-regulated	lens development in camera-type eye	4.56035	60	GO:BP	BFSP1,CRYBA4,CRYAA,CRYBA2,CRYAB,NTRK3	GO:0002088	2.75202e-05	38	6	12839
	t-rRPE_vs_RPE	Up-regulated	sensory organ development	3.21179	408	GO:BP	BFSP1,CXCL14,RS1,CRYBA4,CRYAA,CRYBA2,CRYAB,NTRK3,ASCL1,STRA6,TGFB2	GO:0007423	0.000614065	51	11	12839
	t-rRPE_vs_RPE	Up-regulated	argininosuccinate lyase activity	3.00156	2	GO:MF	ASL1,ASL2	GO:0004056	0.000996405	18	2	12850
	t-rRPE_vs_RPE	Up-regulated	eye development	2.86212	270	GO:BP	BFSP1,RS1,CRYBA4,CRYAA,CRYBA2,CRYAB,NTRK3,STRA6,TGFB2	GO:0001654	0.00137368	51	9	12839
	t-rRPE_vs_RPE	Up-regulated	visual system development	2.83542	272	GO:BP	BFSP1,RS1,CRYBA4,CRYAA,CRYBA2,CRYAB,NTRK3,STRA6,TGFB2	GO:0150063	0.00146075	51	9	12839
	t-rRPE_vs_RPE	Up-regulated	sensory system development	2.78269	276	GO:BP	BFSP1,RS1,CRYBA4,CRYAA,CRYBA2,CRYAB,NTRK3,STRA6,TGFB2	GO:0048880	0.00164934	51	9	12839
	t-rRPE_vs_RPE	Up-regulated	axon regeneration	2.50158	23	GO:BP	KIAA0319,NTRK3,TNC,JUN,NREP	GO:0031103	0.00315079	124	5	12839
	t-rRPE_vs_RPE	Up-regulated	camera-type eye development	2.29895	240	GO:BP	BFSP1,RS1,CRYBA4,CRYAA,CRYBA2,CRYAB,NTRK3,STRA6	GO:0043010	0.00502404	50	8	12839
	t-rRPE_vs_RPE	Up-regulated	amidine-lyase activity	2.28491	8	GO:MF	ASL1,ASL2,PAM	GO:0016842	0.00518911	73	3	12850
	t-rRPE_vs_RPE	Up-regulated	Arginine metabolism	2.149	3	REAC	ASL1,ASL2	REAC:R-GGA-187630	0.00709572	18	2	5310
	t-rRPE_vs_RPE	Up-regulated	Amino acid metabolism	2.149	3	REAC	ASL1,ASL2	REAC:R-GGA-372568	0.00709572	18	2	5310
	t-rRPE_vs_RPE	Up-regulated	arginine biosynthetic process via ornithine	2.11188	3	GO:BP	ASL1,ASL2	GO:0042450	0.00772895	18	2	12839
	t-rRPE_vs_RPE	Up-regulated	neuron projection regeneration	2.05288	28	GO:BP	KIAA0319,NTRK3,TNC,JUN,NREP	GO:0031102	0.00885365	124	5	12839
	t-rRPE_vs_RPE	Up-regulated	Factor: Sox-9; motif: NNNNNACAAARGNNSMN; match class: 1	2.01068	3590	TF	CHL1,CXCL14,NMU,GRIFIN,LRRC56,RS1,MAFA,DAW1,ASL2,COL6A2,KLHL32,KIAA0319,SLC39A12,CRYAB,PLEKHM3,CYP2U1,CXCR4,NEDD9,ARRDC3,BAHD1,CLIP4,PAPSS2,FEM1C,SOUL,WNK2,FREM1,TRPM3,MLLT3,TTLL9,SIMC1,CACNA2D1,KCNJ13,LBH,DNM1,LLGL2,SPOPL,STAMBP,USP49,EPB41L4A	TF:M07269_1	0.00975698	97	39	16778
	t-rRPE_vs_RPE	Up-regulated	visual perception	1.87428	106	GO:BP	RS1,CRYBA4,CRYAA,CRYBA2	GO:0007601	0.0133575	17	4	12839
	t-rRPE_vs_RPE	Up-regulated	arginine biosynthetic process	1.81121	4	GO:BP	ASL1,ASL2	GO:0006526	0.0154451	18	2	12839
	t-rRPE_vs_RPE	Up-regulated	sensory perception of light stimulus	1.7794	112	GO:BP	RS1,CRYBA4,CRYAA,CRYBA2	GO:0050953	0.0166188	17	4	12839
	t-rRPE_vs_RPE	Up-regulated	response to axon injury	1.75476	32	GO:BP	KIAA0319,NTRK3,TNC,JUN,NREP	GO:0048678	0.0175891	124	5	12839
	t-rRPE_vs_RPE	Up-regulated	carbon-nitrogen lyase activity	1.58561	13	GO:MF	ASL1,ASL2,PAM	GO:0016840	0.0259652	73	3	12850
	t-rRPE_vs_RPE	Up-regulated	structural molecule activity	1.50979	529	GO:MF	BFSP1,ASL1,CRYBA4,CRYAA,CRYBA2,ASL2	GO:0005198	0.0309177	18	6	12850
	t-rRPE_vs_RPE	Up-regulated	sprouting of injured axon	1.45007	3	GO:BP	KIAA0319,NTRK3	GO:0048682	0.0354758	38	2	12839
	t-rRPE_vs_RPE	Up-regulated	regulation of sprouting of injured axon	1.45007	3	GO:BP	KIAA0319,NTRK3	GO:0048686	0.0354758	38	2	12839
	t-rRPE_vs_RPE	Up-regulated	regulation of axon extension involved in regeneration	1.45007	3	GO:BP	KIAA0319,NTRK3	GO:0048690	0.0354758	38	2	12839
	t-rRPE_vs_RPE	Up-regulated	axon extension involved in regeneration	1.45007	3	GO:BP	KIAA0319,NTRK3	GO:0048677	0.0354758	38	2	12839
	t-rRPE_vs_RPE	Up-regulated	transcription factor AP-1 complex	1.34358	3	GO:CC	FOS,JUN	GO:0035976	0.0453332	105	2	12960
	t-rRPE_vs_RPE	Down-regulated	nuclear DNA replication	7.1484	31	GO:BP	GINS1,MCM5,BRCA2,MCM2,PCNA,MCM4,DBF4,DACH1	GO:0033260	7.10554e-08	96	8	12839
	t-rRPE_vs_RPE	Down-regulated	cell cycle DNA replication	6.6843	35	GO:BP	GINS1,MCM5,BRCA2,MCM2,PCNA,MCM4,DBF4,DACH1	GO:0044786	2.06871e-07	96	8	12839
	t-rRPE_vs_RPE	Down-regulated	DNA-dependent DNA replication	3.81906	108	GO:BP	GINS1,MCM5,BRCA2,MCM2,PCNA,ORC6,MCM4,DBF4,DACH1	GO:0006261	0.000151684	96	9	12839
	t-rRPE_vs_RPE	Down-regulated	mitotic DNA replication	3.07335	13	GO:BP	GINS1,BRCA2,MCM2,MCM4	GO:1902969	0.000844599	71	4	12839
	t-rRPE_vs_RPE	Down-regulated	DNA Replication	2.69298	54	REAC	GINS1,MCM5,MCM2,PCNA,ORC6,MCM4,DBF4	REAC:R-GGA-69306	0.00202776	76	7	5310
	t-rRPE_vs_RPE	Down-regulated	pre-replicative complex assembly	2.63884	5	GO:BP	MCM5,MCM2,MCM4	GO:0036388	0.00229698	71	3	12839
	t-rRPE_vs_RPE	Down-regulated	pre-replicative complex assembly involved in cell cycle DNA replication	2.63884	5	GO:BP	MCM5,MCM2,MCM4	GO:1902299	0.00229698	71	3	12839
	t-rRPE_vs_RPE	Down-regulated	pre-replicative complex assembly involved in nuclear cell cycle DNA replication	2.63884	5	GO:BP	MCM5,MCM2,MCM4	GO:0006267	0.00229698	71	3	12839
	t-rRPE_vs_RPE	Down-regulated	DNA binding	2.45792	1406	GO:MF	PRRX2,IRX1,HES4,PITX1,E2F1,SNAI1,FLI1,HIC1,HEY1,WDR76,MCM5,BRCA2,CRIP1,MCM2,HIST1H103,BEND3,ETS1,SOX18,PCNA,ORC6,MCM4,MSH6,MITF	GO:0003677	0.00348399	80	23	12850
	t-rRPE_vs_RPE	Down-regulated	Activation of the pre-replicative complex	2.41865	24	REAC	MCM5,MCM2,ORC6,MCM4,DBF4	REAC:R-GGA-68962	0.00381374	76	5	5310
	t-rRPE_vs_RPE	Down-regulated	Activation of ATR in response to replication stress	2.41865	24	REAC	MCM5,MCM2,ORC6,MCM4,DBF4	REAC:R-GGA-176187	0.00381374	76	5	5310
	t-rRPE_vs_RPE	Down-regulated	cell migration	2.4076	910	GO:BP	DCN,SEMA3G,NBL1,CD34,EPS8,COL1A1,HMOX1,ADRA2A,CDH5,KDR,ETS1,SOX18,MCC,MITF,FN1,PLA2G7,SIX3,PODXL,PLCG1,RBFOX2,DACH1	GO:0016477	0.003912	96	21	12839
	t-rRPE_vs_RPE	Down-regulated	MCM complex	2.3219	10	GO:CC	MCM5,MCM2,MCM4	GO:0042555	0.00476544	71	3	12960
	t-rRPE_vs_RPE	Down-regulated	DNA replication	2.28354	164	GO:BP	GINS1,MCM5,BRCA2,MCM2,PCNA,ORC6,MCM4,DBF4,DACH1	GO:0006260	0.00520547	96	9	12839
	t-rRPE_vs_RPE	Down-regulated	Assembly of the pre-replicative complex	2.25156	14	REAC	MCM5,MCM2,ORC6,MCM4	REAC:R-GGA-68867	0.00560328	71	4	5310
	t-rRPE_vs_RPE	Down-regulated	DNA Replication Pre-Initiation	2.15461	27	REAC	MCM5,MCM2,ORC6,MCM4,DBF4	REAC:R-GGA-69002	0.00700477	76	5	5310
	t-rRPE_vs_RPE	Down-regulated	double-strand break repair via break-induced replication	2.09823	7	GO:BP	MCM5,MCM2,MCM4	GO:0000727	0.00797571	71	3	12839
	t-rRPE_vs_RPE	Down-regulated	Synthesis of DNA	2.06309	49	REAC	GINS1,MCM5,MCM2,PCNA,ORC6,MCM4	REAC:R-GGA-69239	0.00864787	71	6	5310
	t-rRPE_vs_RPE	Down-regulated	DNA replication initiation	1.92125	24	GO:BP	MCM5,MCM2,ORC6,MCM4	GO:0006270	0.0119882	71	4	12839
	t-rRPE_vs_RPE	Down-regulated	organic cyclic compound biosynthetic process	1.91998	2670	GO:BP	DCN,PRRX2,IRX1,HES4,NBL1,PITX1,E2F1,SNAI1,FLI1,COL1A1,HIC1,HMOX1,CDH5,NUDT15,AKR1D1,TSC22D4,CDCA7L,HEY1,BRCA2,CYTL1,MC1R,HIST1H103,BEND3,RRM2,ETS1,CKB,SOX18,MCPH1,PCNA,FDFT1	GO:1901362	0.0120233	67	30	12839
	t-rRPE_vs_RPE	Down-regulated	Cell cycle	1.8712	111	KEGG	E2F1,MCM5,MCM2,PCNA,ORC6,MCM4,CDK6,DBF4	KEGG:04110	0.0134524	76	8	4745
	t-rRPE_vs_RPE	Down-regulated	DNA metabolic process	1.85906	670	GO:BP	NUDT15,GINS1,RAD54L,MCM5,BRCA2,MC1R,FANCF,MCM2,HIST1H103,BEND3,PCNA,ORC6,MCM4,HELLS,MSH6,DACH1,PRMT7	GO:0006259	0.0138338	97	17	12839
	t-rRPE_vs_RPE	Down-regulated	regulation of cell migration	1.85189	537	GO:BP	DCN,SEMA3G,NBL1,COL1A1,HMOX1,ADRA2A,CDH5,KDR,ETS1,MCC,MITF,FN1,PLA2G7,PLCG1,DACH1	GO:0030334	0.014064	96	15	12839
	t-rRPE_vs_RPE	Down-regulated	cell motility	1.80991	994	GO:BP	DCN,SEMA3G,NBL1,CD34,EPS8,COL1A1,HMOX1,ADRA2A,CDH5,KDR,ETS1,SOX18,MCC,MITF,FN1,PLA2G7,SIX3,PODXL,PLCG1,RBFOX2,DACH1	GO:0048870	0.0154915	96	21	12839
	t-rRPE_vs_RPE	Down-regulated	localization of cell	1.80991	994	GO:BP	DCN,SEMA3G,NBL1,CD34,EPS8,COL1A1,HMOX1,ADRA2A,CDH5,KDR,ETS1,SOX18,MCC,MITF,FN1,PLA2G7,SIX3,PODXL,PLCG1,RBFOX2,DACH1	GO:0051674	0.0154915	96	21	12839
	t-rRPE_vs_RPE	Down-regulated	regulation of transcription, DNA-templated	1.80721	2107	GO:BP	DCN,PRRX2,IRX1,HES4,NBL1,PITX1,E2F1,SNAI1,FLI1,COL1A1,HIC1,HMOX1,CDH5,TSC22D4,CDCA7L,HEY1,BRCA2,CYTL1,MC1R	GO:0006355	0.015588	42	19	12839
	t-rRPE_vs_RPE	Down-regulated	nucleic acid metabolic process	1.79474	3391	GO:BP	DCN,PRRX2,IRX1,HES4,NBL1,PITX1,E2F1,SNAI1,FLI1,COL1A1,SLBP,HIC1,HMOX1,CDH5,NUDT15,TSC22D4,GINS1,CDCA7L,RAD54L,HEY1,MCM5,BRCA2,CYTL1,MC1R,FANCF,MCM2,HIST1H103,BEND3,ETS1	GO:0090304	0.0160422	53	29	12839
	t-rRPE_vs_RPE	Down-regulated	regulation of RNA biosynthetic process	1.69197	2145	GO:BP	DCN,PRRX2,IRX1,HES4,NBL1,PITX1,E2F1,SNAI1,FLI1,COL1A1,HIC1,HMOX1,CDH5,TSC22D4,CDCA7L,HEY1,BRCA2,CYTL1,MC1R	GO:2001141	0.0203249	42	19	12839
	t-rRPE_vs_RPE	Down-regulated	regulation of nucleic acid-templated transcription	1.69197	2145	GO:BP	DCN,PRRX2,IRX1,HES4,NBL1,PITX1,E2F1,SNAI1,FLI1,COL1A1,HIC1,HMOX1,CDH5,TSC22D4,CDCA7L,HEY1,BRCA2,CYTL1,MC1R	GO:1903506	0.0203249	42	19	12839
	t-rRPE_vs_RPE	Down-regulated	Orc1 removal from chromatin	1.68558	19	REAC	MCM5,MCM2,ORC6,MCM4	REAC:R-GGA-68949	0.0206262	71	4	5310
	t-rRPE_vs_RPE	Down-regulated	organic substance biosynthetic process	1.66493	3806	GO:BP	DCN,PRRX2,IRX1,HES4,NBL1,PITX1,E2F1,SNAI1,FLI1,COL1A1,HIC1,HMOX1,CDH5,NUDT15,AKR1D1,TSC22D4,GINS1,CDCA7L,HEY1,MCM5,BRCA2,CYTL1,MC1R,KDR,MCM2,HIST1H103,BEND3,RRM2,ETS1,LFNG,CKB,SOX18,MCPH1,PCNA,FDFT1,ORC6,MCM4,CDK6,HELLS,DBF4,MITF,LPL,EOGT,ID1	GO:1901576	0.0216305	85	44	12839
	t-rRPE_vs_RPE	Down-regulated	G1/S Transition	1.65115	34	REAC	MCM5,MCM2,ORC6,MCM4,DBF4	REAC:R-GGA-69206	0.0223283	76	5	5310
	t-rRPE_vs_RPE	Down-regulated	regulation of cell motility	1.58144	566	GO:BP	DCN,SEMA3G,NBL1,COL1A1,HMOX1,ADRA2A,CDH5,KDR,ETS1,MCC,MITF,FN1,PLA2G7,PLCG1,DACH1	GO:2000145	0.0262155	96	15	12839
	t-rRPE_vs_RPE	Down-regulated	DNA strand elongation involved in DNA replication	1.5683	10	GO:BP	GINS1,PCNA,MCM4	GO:0006271	0.027021	71	3	12839
	t-rRPE_vs_RPE	Down-regulated	cellular response to DNA damage stimulus	1.56167	538	GO:BP	E2F1,HIC1,RAD54L,WDR76,MCM5,BRCA2,MC1R,CRIP1,FANCF,MCM2,PCNA,MCM4,MSH6	GO:0006974	0.0274368	78	13	12839
	t-rRPE_vs_RPE	Down-regulated	transcription, DNA-templated	1.55318	2192	GO:BP	DCN,PRRX2,IRX1,HES4,NBL1,PITX1,E2F1,SNAI1,FLI1,COL1A1,HIC1,HMOX1,CDH5,TSC22D4,CDCA7L,HEY1,BRCA2,CYTL1,MC1R	GO:0006351	0.0279784	42	19	12839
	t-rRPE_vs_RPE	Down-regulated	double-stranded DNA binding	1.54525	719	GO:MF	PITX1,E2F1,FLI1,MCM5,CRIP1,MCM2,HIST1H103,BEND3,ETS1,SOX18,PCNA,MCM4,MSH6,MITF,SIX3,DACH1	GO:0003690	0.0284938	96	16	12850
	t-rRPE_vs_RPE	Down-regulated	DNA replication origin binding	1.50021	16	GO:MF	MCM5,MCM2,MCM4	GO:0003688	0.0316073	71	3	12850
	t-rRPE_vs_RPE	Down-regulated	nucleobase-containing compound biosynthetic process	1.49926	2544	GO:BP	DCN,PRRX2,IRX1,HES4,NBL1,PITX1,E2F1,SNAI1,FLI1,COL1A1,HIC1,HMOX1,CDH5,NUDT15,TSC22D4,CDCA7L,HEY1,BRCA2,CYTL1,MC1R,HIST1H103,BEND3,RRM2,ETS1,CKB,SOX18,MCPH1,PCNA	GO:0034654	0.0316767	66	28	12839
	t-rRPE_vs_RPE	Down-regulated	nucleobase-containing compound metabolic process	1.48599	3715	GO:BP	DCN,PRRX2,IRX1,HES4,NBL1,PITX1,E2F1,SNAI1,FLI1,COL1A1,SLBP,HIC1,HMOX1,CDH5,NUDT15,TSC22D4,GINS1,CDCA7L,RAD54L,HEY1,MCM5,BRCA2,CYTL1,MC1R,FANCF,MCM2,HIST1H103,BEND3,RRM2,ETS1	GO:0006139	0.0326595	53	30	12839
	t-rRPE_vs_RPE	Down-regulated	organic cyclic compound metabolic process	1.47019	3941	GO:BP	DCN,PRRX2,IRX1,HES4,NBL1,PITX1,E2F1,SNAI1,FLI1,COL1A1,SLBP,HIC1,HMOX1,CDH5,NUDT15,AKR1D1,TSC22D4,GINS1,CDCA7L,RAD54L,HEY1,MCM5,BRCA2,CYTL1,MC1R,FANCF,MCM2,HIST1H103,BEND3,RRM2,ETS1,CKB,SOX18,MCPH1,PCNA,FDFT1,ORC6,MCM4,CDK6,HELLS	GO:1901360	0.0338695	74	40	12839
	t-rRPE_vs_RPE	Down-regulated	nucleic acid-templated transcription	1.45526	2226	GO:BP	DCN,PRRX2,IRX1,HES4,NBL1,PITX1,E2F1,SNAI1,FLI1,COL1A1,HIC1,HMOX1,CDH5,TSC22D4,CDCA7L,HEY1,BRCA2,CYTL1,MC1R	GO:0097659	0.0350543	42	19	12839
	t-rRPE_vs_RPE	Down-regulated	anatomical structure morphogenesis	1.45419	1734	GO:BP	EDNRA,DCN,IRX1,SEMA3G,HES4,NBL1,PITX1,FLI1,EPS8,COL1A1,HMOX1,CDH5,KRT24	GO:0009653	0.0351406	28	13	12839
	t-rRPE_vs_RPE	Down-regulated	biosynthetic process	1.44999	3875	GO:BP	DCN,PRRX2,IRX1,HES4,NBL1,PITX1,E2F1,SNAI1,FLI1,COL1A1,HIC1,HMOX1,CDH5,NUDT15,AKR1D1,TSC22D4,GINS1,CDCA7L,HEY1,MCM5,BRCA2,CYTL1,MC1R,KDR,MCM2,HIST1H103,BEND3,RRM2,ETS1,LFNG,CKB,SOX18,MCPH1,PCNA,FDFT1,ORC6,MCM4,CDK6,HELLS,DBF4,MITF,LPL,EOGT,ID1	GO:0009058	0.0354818	85	44	12839
	t-rRPE_vs_RPE	Down-regulated	DNA replication	1.44171	30	KEGG	MCM5,MCM2,PCNA,MCM4	KEGG:03030	0.0361655	71	4	4745
	t-rRPE_vs_RPE	Down-regulated	RNA biosynthetic process	1.44103	2231	GO:BP	DCN,PRRX2,IRX1,HES4,NBL1,PITX1,E2F1,SNAI1,FLI1,COL1A1,HIC1,HMOX1,CDH5,TSC22D4,CDCA7L,HEY1,BRCA2,CYTL1,MC1R	GO:0032774	0.0362217	42	19	12839
	t-rRPE_vs_RPE	Down-regulated	cellular biosynthetic process	1.4191	3752	GO:BP	DCN,PRRX2,IRX1,HES4,NBL1,PITX1,E2F1,SNAI1,FLI1,COL1A1,HIC1,HMOX1,CDH5,NUDT15,AKR1D1,TSC22D4,GINS1,CDCA7L,HEY1,MCM5,BRCA2,CYTL1,MC1R,MCM2,HIST1H103,BEND3,RRM2,ETS1,LFNG,CKB,SOX18,MCPH1,PCNA,FDFT1,ORC6,MCM4,CDK6,HELLS,DBF4,MITF,LPL,EOGT,ID1	GO:0044249	0.0380976	85	43	12839
	t-rRPE_vs_RPE	Down-regulated	DNA conformation change	1.38854	154	GO:BP	RAD54L,MCM5,MCM2,HIST1H103,MCPH1,MCM4,HELLS	GO:0071103	0.040875	74	7	12839
	t-rRPE_vs_RPE	Down-regulated	heterocycle biosynthetic process	1.34984	2590	GO:BP	DCN,PRRX2,IRX1,HES4,NBL1,PITX1,E2F1,SNAI1,FLI1,COL1A1,HIC1,HMOX1,CDH5,NUDT15,TSC22D4,CDCA7L,HEY1,BRCA2,CYTL1,MC1R,HIST1H103,BEND3,RRM2,ETS1,CKB,SOX18,MCPH1,PCNA	GO:0018130	0.0446851	66	28	12839
	t-rRPE_vs_RPE	Down-regulated	DNA-dependent ATPase activity	1.34832	80	GO:MF	RAD54L,MCM5,MCM2,MCM4,MSH6	GO:0008094	0.044841	78	5	12850
	t-rRPE_vs_RPE	Down-regulated	aromatic compound biosynthetic process	1.33153	2596	GO:BP	DCN,PRRX2,IRX1,HES4,NBL1,PITX1,E2F1,SNAI1,FLI1,COL1A1,HIC1,HMOX1,CDH5,NUDT15,TSC22D4,CDCA7L,HEY1,BRCA2,CYTL1,MC1R,HIST1H103,BEND3,RRM2,ETS1	GO:0019438	0.0466093	53	24	12839
	t-rRPE_vs_RPE	Down-regulated	S Phase	1.32803	66	REAC	GINS1,MCM5,MCM2,PCNA,ORC6,MCM4	REAC:R-GGA-69242	0.0469866	71	6	5310
	t-rRPE_vs_RPE	Down-regulated	intrinsic apoptotic signaling pathway in response to DNA damage	1.32459	61	GO:BP	E2F1,HIC1,BRCA2,CRIP1,MSH6	GO:0008630	0.0473596	78	5	12839
	t-rRPE_vs_RPE	Down-regulated	macromolecule biosynthetic process	1.30548	3151	GO:BP	DCN,PRRX2,IRX1,HES4,NBL1,PITX1,E2F1,SNAI1,FLI1,COL1A1,HIC1,HMOX1,CDH5,TSC22D4,GINS1,CDCA7L,HEY1,MCM5,BRCA2,CYTL1,MC1R,KDR,MCM2,HIST1H103,BEND3,ETS1,LFNG,SOX18,MCPH1,PCNA,ORC6,MCM4,CDK6,HELLS,DBF4	GO:0009059	0.04949	76	35	12839
	rRPE_vs_RPE	Up-regulated	negative regulation of phosphorylation	4.97693	291	GO:BP	DKK1,SPRY4,LMO3,PTPRO,ATF3,SOCS3,DUSP1,EZR,PKIB,WNK2,SPRY1,GADD45B,TRIB1,SMAD6,SLC9A3R1,DDIT4,JUN,DUSP5,STAT3	GO:0042326	1.05455e-05	164	19	12839
	rRPE_vs_RPE	Up-regulated	negative regulation of phosphate metabolic process	4.88852	362	GO:BP	DKK1,SPRY4,LMO3,PTPRO,ATF3,SOCS3,DUSP1,EZR,PKIB,WNK2,SPRY1,GADD45B,TGFB2,TRIB1,SMAD6,SLC9A3R1,DDIT4,JUN,DUSP5,PTN,STAT3	GO:0045936	1.29264e-05	164	21	12839
	rRPE_vs_RPE	Up-regulated	negative regulation of phosphorus metabolic process	4.88852	362	GO:BP	DKK1,SPRY4,LMO3,PTPRO,ATF3,SOCS3,DUSP1,EZR,PKIB,WNK2,SPRY1,GADD45B,TGFB2,TRIB1,SMAD6,SLC9A3R1,DDIT4,JUN,DUSP5,PTN,STAT3	GO:0010563	1.29264e-05	164	21	12839
	rRPE_vs_RPE	Up-regulated	regulation of MAPK cascade	4.70628	447	GO:BP	DKK1,ERBB4,SPRY4,LMO3,ATF3,ADRB2,DUSP1,CD44,ANKRD6,EZR,WNK2,SPRY1,GADD45B,TGFB2,TRIB1,SLC9A3R1,JUN,PIK3R5,DUSP5,FGFR1,GLIPR2,BMP2,CDON,GPNMB,NOV,FGFR4,MAP3K4,BMP4	GO:0043408	1.9666e-05	233	28	12839
	rRPE_vs_RPE	Up-regulated	negative regulation of protein phosphorylation	4.65094	262	GO:BP	DKK1,SPRY4,LMO3,PTPRO,ATF3,SOCS3,DUSP1,EZR,PKIB,WNK2,SPRY1,GADD45B,TRIB1,SMAD6,SLC9A3R1,JUN,DUSP5	GO:0001933	2.23386e-05	151	17	12839
	rRPE_vs_RPE	Up-regulated	MAPK cascade	4.58811	482	GO:BP	DKK1,ERBB4,SPRY4,LMO3,ATF3,ADRB2,DUSP1,SCG2,CD44,ANKRD6,EZR,WNK2,SPRY1,GADD45B,TGFB2,TRIB1,SLC9A3R1,JUN,PIK3R5,DUSP5,FGFR1,GLIPR2,BMP2,CDON,GPNMB,NOV,FGFR4,MAP3K4,BMP4	GO:0000165	2.58163e-05	233	29	12839
	rRPE_vs_RPE	Up-regulated	regulation of protein modification process	4.43417	1196	GO:BP	DKK1,MMP9,ERBB4,SPRY4,LMO3,CRYAA,PTPRO,ATF3,CEBPB,ADRB2,SOCS3,DUSP1,CD44,ANKRD6,EZR,PKIB,WNK2,SPOPL,ARRDC3,SPRY1,NEDD9,GADD45B,FBXO2,TGFB2,TRIB1,IL6ST,SMAD6,RCAN1,SLC9A3R1,JUN,PIK3R5,DUSP5,SQSTM1,FER,PTN,FGFR1,GLIPR2,BMP2,CDON,MALT1,GPNMB,TBC1D24,PRKAG2,PLAA,NOV	GO:0031399	3.67985e-05	201	45	12839
	rRPE_vs_RPE	Up-regulated	negative regulation of protein modification process	4.34861	380	GO:BP	DKK1,SPRY4,LMO3,PTPRO,ATF3,SOCS3,DUSP1,EZR,PKIB,WNK2,SPOPL,SPRY1,GADD45B,TRIB1,SMAD6,SLC9A3R1,JUN,DUSP5,SQSTM1,PTN,TBC1D24,PRKAG2,PLAA	GO:0031400	4.48113e-05	199	23	12839
	rRPE_vs_RPE	Up-regulated	signal transduction by protein phosphorylation	4.27507	498	GO:BP	DKK1,ERBB4,SPRY4,LMO3,ATF3,ADRB2,DUSP1,SCG2,CD44,ANKRD6,EZR,WNK2,SPRY1,GADD45B,TGFB2,TRIB1,SLC9A3R1,JUN,PIK3R5,DUSP5,FGFR1,GLIPR2,BMP2,CDON,GPNMB,NOV,FGFR4,MAP3K4,BMP4	GO:0023014	5.30799e-05	233	29	12839
	rRPE_vs_RPE	Up-regulated	structural constituent of eye lens	4.18854	19	GO:MF	BFSP1,CRYBA4,ASL1,CRYAA	GO:0005212	6.47833e-05	35	4	12850
	rRPE_vs_RPE	Up-regulated	regulation of ERK1 and ERK2 cascade	4.04384	164	GO:BP	ERBB4,SPRY4,LMO3,ATF3,CD44,EZR,WNK2,SPRY1,SLC9A3R1,JUN,GLIPR2,BMP2,GPNMB,NOV,FGFR4,BMP4	GO:0070372	9.03984e-05	233	16	12839
	rRPE_vs_RPE	Up-regulated	regulation of phosphorylation	3.64908	1016	GO:BP	DKK1,MMP9,ERBB4,SPRY4,LMO3,CRYAA,PTPRO,ATF3,ADRB2,SOCS3,DUSP1,CD44,ANKRD6,EZR,CISH,PKIB,WNK2,SPRY1,NEDD9,GADD45B,TGFB2,TRIB1,IL6ST,SMAD6,SLC9A3R1,DDIT4,JUN,PIK3R5,DUSP5,FER,FGFR1,GLIPR2,STAT3,BMP2,CDON,MALT1,GPNMB	GO:0042325	0.000224346	185	37	12839
	rRPE_vs_RPE	Up-regulated	ERK1 and ERK2 cascade	3.61384	176	GO:BP	ERBB4,SPRY4,LMO3,ATF3,CD44,EZR,WNK2,SPRY1,SLC9A3R1,JUN,GLIPR2,BMP2,GPNMB,NOV,FGFR4,BMP4	GO:0070371	0.000243311	233	16	12839
	rRPE_vs_RPE	Up-regulated	negative regulation of ERK1 and ERK2 cascade	3.42092	40	GO:BP	SPRY4,LMO3,ATF3,EZR,WNK2,SPRY1,SLC9A3R1	GO:0070373	0.000379387	138	7	12839
	rRPE_vs_RPE	Up-regulated	regulation of phosphate metabolic process	3.37886	1133	GO:BP	DKK1,MMP9,ERBB4,SPRY4,LMO3,CRYAA,PTPRO,ATF3,ADRB2,SOCS3,DUSP1,CD44,ANKRD6,EZR,CISH,PKIB,WNK2,SPRY1,NEDD9,GADD45B,TGFB2,TRIB1,IL6ST,SMAD6,RCAN1,SLC9A3R1,DDIT4,JUN,PIK3R5,DUSP5,FER,PTN,FGFR1,GLIPR2,STAT3,BMP2,CDON,MALT1,GPNMB	GO:0019220	0.000417969	185	39	12839
	rRPE_vs_RPE	Up-regulated	regulation of phosphorus metabolic process	3.36889	1134	GO:BP	DKK1,MMP9,ERBB4,SPRY4,LMO3,CRYAA,PTPRO,ATF3,ADRB2,SOCS3,DUSP1,CD44,ANKRD6,EZR,CISH,PKIB,WNK2,SPRY1,NEDD9,GADD45B,TGFB2,TRIB1,IL6ST,SMAD6,RCAN1,SLC9A3R1,DDIT4,JUN,PIK3R5,DUSP5,FER,PTN,FGFR1,GLIPR2,STAT3,BMP2,CDON,MALT1,GPNMB	GO:0051174	0.000427672	185	39	12839
	rRPE_vs_RPE	Up-regulated	regulation of protein phosphorylation	3.36824	914	GO:BP	DKK1,MMP9,ERBB4,SPRY4,LMO3,CRYAA,PTPRO,ATF3,ADRB2,SOCS3,DUSP1,CD44,ANKRD6,EZR,PKIB,WNK2,SPRY1,NEDD9,GADD45B,TGFB2,TRIB1,IL6ST,SMAD6,SLC9A3R1,JUN,PIK3R5,DUSP5,FER,FGFR1,GLIPR2,BMP2,CDON,MALT1,GPNMB,PRKAG2,NOV	GO:0001932	0.000428311	201	36	12839
	rRPE_vs_RPE	Up-regulated	negative regulation of cellular protein metabolic process	3.29411	651	GO:BP	DKK1,MMP9,SPRY4,LMO3,CRYAA,PTPRO,ATF3,SOCS3,DUSP1,EZR,PKIB,WNK2,SPOPL,SPRY1,GADD45B,BTG2,TRIB1,SMAD6,SLC9A3R1,JUN,DUSP5,RIC1,SQSTM1,PTN,STAT3,TIMP2,TBC1D24,PRKAG2,PLAA	GO:0032269	0.000508029	199	29	12839
	rRPE_vs_RPE	Up-regulated	negative regulation of protein metabolic process	2.74672	692	GO:BP	DKK1,MMP9,SPRY4,LMO3,CRYAA,PTPRO,ATF3,SOCS3,DUSP1,EZR,PKIB,WNK2,SPOPL,SPRY1,GADD45B,BTG2,TRIB1,SMAD6,SLC9A3R1,JUN,DUSP5,RIC1,SQSTM1,PTN,STAT3,TIMP2,TBC1D24,PRKAG2,PLAA	GO:0051248	0.00179174	199	29	12839
	rRPE_vs_RPE	Up-regulated	cellular response to cadmium ion	2.48511	15	GO:BP	MMP9,FOS,MT3,JUN,MT4	GO:0071276	0.00327256	188	5	12839
	rRPE_vs_RPE	Up-regulated	regulation of locomotion	2.37186	614	GO:BP	CXCL14,MMP9,ERBB4,TACR1,APOH,CXCR4,ENSGALG00000028341,DUSP1,SCG2,ARRDC3,ATP8A1,NEDD9,TGFB2,TRIB1,SLC9A3R1,JUN,FER,PTN,FGFR1,GLIPR2,STAT3,BMP2,PRCP,GPNMB,PLAA,PHLDA2,CHMP4C,SMO,BMP4	GO:0040012	0.00424754	233	29	12839
	rRPE_vs_RPE	Up-regulated	locomotion	2.35271	1131	GO:BP	CXCL14,ENSGALG00000046160,MMP9,CHL1,ERBB4,TACR1,PTPRO,DOCK2,APOH,KIAA0319,CXCR4,ITGA4,ENSGALG00000028341,DUSP1,SCG2,ARRDC3,RIC8A,ATP8A1,NEDD9,TGFB2,TRIB1,RCAN1,SLC9A3R1,JUN,FER,PTN,FGFR1,GLIPR2,STAT3,HEXB,BMP2,PRCP,GPNMB,NDEL1,FSCN1,PLAA,NOV,PHLDA2,LIMA1,CHMP4C,FGFR4,SMO,BMP4	GO:0040011	0.00443907	233	43	12839
	rRPE_vs_RPE	Up-regulated	positive regulation of locomotion	2.32423	331	GO:BP	CXCL14,MMP9,TACR1,ENSGALG00000028341,SCG2,ATP8A1,NEDD9,TGFB2,JUN,FER,PTN,FGFR1,GLIPR2,STAT3,BMP2,GPNMB,PLAA,CHMP4C,SMO,BMP4,VEGFD	GO:0040017	0.00473986	253	21	12839
	rRPE_vs_RPE	Up-regulated	cell migration	2.2598	910	GO:BP	CXCL14,ENSGALG00000046160,MMP9,CHL1,ERBB4,PTPRO,APOH,KIAA0319,ITGA4,ENSGALG00000028341,DUSP1,SCG2,RIC8A,ATP8A1,NEDD9,TGFB2,TRIB1,SLC9A3R1,JUN,FER,PTN,FGFR1,GLIPR2,STAT3,HEXB,BMP2,PRCP,GPNMB,NDEL1,FSCN1,PLAA,NOV,PHLDA2,LIMA1,FGFR4,SMO,BMP4	GO:0016477	0.00549792	233	37	12839
	rRPE_vs_RPE	Up-regulated	negative regulation of MAPK cascade	2.1597	104	GO:BP	SPRY4,LMO3,ATF3,DUSP1,EZR,WNK2,SPRY1,SLC9A3R1,DUSP5	GO:0043409	0.00692316	151	9	12839
	rRPE_vs_RPE	Up-regulated	anatomical structure morphogenesis	2.10925	1734	GO:BP	DKK1,SYT4,MMP9,CHL1,DMRT3,ERBB4,RS1,CRYAA,PTPRO,APOH,COL6A2,KIAA0319,ITGA4,ENSGALG00000006705,CEBPB,ENSGALG00000051258,DUSP1,SCG2,ENSGALG00000037457,ANKRD6,EZR,CHSY1,SPRY1,TNC,RIC8A,NEDD9,TGFB2,SMAD6,NINJ1,SLC9A3R1,MLLT3,JUN,STRA6,DUSP5,FER,PTN,FGFR1,TSKU,STAT3,FREM1,HEXB,BMP2,PRCP,CERT1,RP2,CDON,PLAA,ENSGALG00000026970,NOV,PHLDA2,S100A10,PLCD1,ANGPTL4,CRYAB,PCSK5,SMO,BMP4	GO:0009653	0.00777584	233	57	12839
	rRPE_vs_RPE	Up-regulated	tissue development	2.08381	1198	GO:BP	BFSP1,DKK1,MMP9,ERBB4,CRYAA,PTPRO,COL6A2,FOS,ATF3,ITGA4,CEBPB,ADRB2,TAGLN,DUSP1,ANKRD6,EZR,CHSY1,ARRDC3,SPRY1,TNC,BTG2,TGFB2,SMAD6,NINJ1,RCAN1,SLC9A3R1,MLLT3,RXFP1,JUN,STRA6,DUSP5,PTN,FGFR1,GLIPR2	GO:0009888	0.00824507	161	34	12839
	rRPE_vs_RPE	Up-regulated	cognition	1.93994	165	GO:BP	DKK1,SYT4,CHL1,ASIC1,RIC8A,ATP8A1,BTG2,RCAN1,STRA6,PTN,LRRN4	GO:0050890	0.0114831	158	11	12839
	rRPE_vs_RPE	Up-regulated	positive regulation of endothelial cell proliferation	1.92154	51	GO:BP	ITGA4,SCG2,JUN,FGFR1,STAT3,BMP2,BMP4,VEGFD	GO:0001938	0.0119801	253	8	12839
	rRPE_vs_RPE	Up-regulated	response to cadmium ion	1.91786	19	GO:BP	MMP9,FOS,MT3,JUN,MT4	GO:0046686	0.012082	188	5	12839
	rRPE_vs_RPE	Up-regulated	cell motility	1.77483	994	GO:BP	CXCL14,ENSGALG00000046160,MMP9,CHL1,ERBB4,TACR1,PTPRO,APOH,KIAA0319,ITGA4,ENSGALG00000028341,DUSP1,SCG2,RIC8A,ATP8A1,NEDD9,TGFB2,TRIB1,SLC9A3R1,JUN,FER,PTN,FGFR1,GLIPR2,STAT3,HEXB,BMP2,PRCP,GPNMB,NDEL1,FSCN1,PLAA,NOV,PHLDA2,LIMA1,FGFR4,SMO,BMP4	GO:0048870	0.0167946	233	38	12839
	rRPE_vs_RPE	Up-regulated	localization of cell	1.77483	994	GO:BP	CXCL14,ENSGALG00000046160,MMP9,CHL1,ERBB4,TACR1,PTPRO,APOH,KIAA0319,ITGA4,ENSGALG00000028341,DUSP1,SCG2,RIC8A,ATP8A1,NEDD9,TGFB2,TRIB1,SLC9A3R1,JUN,FER,PTN,FGFR1,GLIPR2,STAT3,HEXB,BMP2,PRCP,GPNMB,NDEL1,FSCN1,PLAA,NOV,PHLDA2,LIMA1,FGFR4,SMO,BMP4	GO:0051674	0.0167946	233	38	12839
	rRPE_vs_RPE	Up-regulated	positive regulation of pri-miRNA transcription by RNA polymerase II	1.76026	28	GO:BP	TGFB2,SMAD6,JUN,STAT3,BMP2,BMP4	GO:1902895	0.0173677	233	6	12839
	rRPE_vs_RPE	Up-regulated	regulation of cellular protein metabolic process	1.7087	1689	GO:BP	DKK1,MMP9,ERBB4,SPRY4,LMO3,CRYAA,PTPRO,ATF3,CEBPB,ADRB2,SOCS3,DUSP1,CD44,ANKRD6,EZR,PKIB,WNK2,SPOPL,ARRDC3,SPRY1,NEDD9,GADD45B,BTG2,FBXO2,TGFB2,TRIB1,IL6ST,SMAD6,RCAN1,SLC9A3R1,JUN,PIK3R5,DUSP5,RIC1,SQSTM1,FER,PTN,FGFR1,GLIPR2,STAT3,BMP2,CDON,MALT1,GPNMB,TIMP2,TBC1D24,PRKAG2,PLAA,NOV	GO:0032268	0.0195568	201	49	12839
	rRPE_vs_RPE	Up-regulated	negative regulation of cell population proliferation	1.69147	383	GO:BP	ERBB4,APOH,RERG,CEBPB,DUSP1,NDRG1,WNK2,SPRY1,BTG2,TGFB2,TRIB1,SMAD6,SLC9A3R1,JUN,PTN,STAT3,BMP2,GPNMB	GO:0008285	0.0203485	185	18	12839
	rRPE_vs_RPE	Up-regulated	cell population proliferation	1.66605	1119	GO:BP	MMP9,ERBB4,DOCK2,APOH,ITGA4,RERG,CEBPB,DUSP1,NDRG1,SCG2,ENSGALG00000003747,ENSGALG00000027983,WNK2,SPRY1,TNC,BTG2,TGFB2,TRIB1,IL6ST,SMAD6,SLC9A3R1,JUN,FER,PTN,FGFR1,STAT3,CD47,BMP2,CERT1,CDON,MALT1,GPNMB,NOV,PHLDA2,PLCD1,FGFR4,SMO,BMP4,ANXA2,FXN,TNFRSF9,VEGFD,CEP120,MRPS27	GO:0008283	0.0215747	258	44	12839
	rRPE_vs_RPE	Up-regulated	cellular response to chemical stimulus	1.64496	1858	GO:BP	CXCL14,DKK1,SYT4,ENSGALG00000046160,MMP9,ERBB4,SPRY4,LMO3,PLA2G4F,RAB7B,PTPRO,FOS,ATF3,CXCR4,ITGA4,CEBPB,ADRB2,IL1RAP,SOCS3,HMP19,DUSP1,NDRG1,SCG2,ENSGALG00000003747,CD44,EZR,SPRY1,IRF7,TGFB2,TRIB1,IL6ST,SMAD6,MT3,SLC9A3R1,RXFP1,DDIT4,JUN,FER,PTN,FGFR1,STAT3,CD47,BMP2,PRCP,CPNE8,FBXO32,HTRA1,MALT1,MT4,TBC1D24,PLAA,NOV,TNFRSF1A	GO:0070887	0.0226486	205	53	12839
	rRPE_vs_RPE	Up-regulated	regulation of cell population proliferation	1.6438	925	GO:BP	MMP9,ERBB4,APOH,ITGA4,RERG,CEBPB,DUSP1,NDRG1,SCG2,ENSGALG00000003747,ENSGALG00000027983,WNK2,SPRY1,TNC,BTG2,TGFB2,TRIB1,IL6ST,SMAD6,SLC9A3R1,JUN,FER,PTN,FGFR1,STAT3,CD47,BMP2,CDON,GPNMB,PHLDA2,PLCD1,FGFR4,SMO,BMP4,ANXA2,FXN,TNFRSF9,VEGFD	GO:0042127	0.0227089	253	38	12839
	rRPE_vs_RPE	Up-regulated	learning or memory	1.6405	145	GO:BP	DKK1,SYT4,ASIC1,RIC8A,ATP8A1,BTG2,RCAN1,STRA6,PTN,LRRN4	GO:0007611	0.0228824	158	10	12839
	rRPE_vs_RPE	Up-regulated	response to organic substance	1.60542	1717	GO:BP	DKK1,ENSGALG00000046160,MMP9,ERBB4,MAFA,SPRY4,LMO3,PLA2G4F,RAB7B,FOS,ATF3,CXCR4,ITGA4,RERG,CEBPB,ADRB2,IL1RAP,SOCS3,HMP19,DUSP1,ASIC1,ENSGALG00000003747,CD44,EZR,SPRY1,IRF7,FBXO2,TGFB2,TRIB1,IL6ST,SMAD6,PLSCR1,SLC9A3R1,RXFP1,DDIT4,JUN,FER,FGFR1,STAT3,CD47,BMP2,PRCP,FBXO32,HTRA1,MALT1,MT4,TIMP2,PLAA,NOV,TNFRSF1A	GO:0010033	0.0248074	205	50	12839
	rRPE_vs_RPE	Up-regulated	learning	1.58975	89	GO:BP	DKK1,ASIC1,RIC8A,ATP8A1,BTG2,STRA6,PTN,LRRN4	GO:0007612	0.0257186	158	8	12839
	rRPE_vs_RPE	Up-regulated	animal organ morphogenesis	1.58867	698	GO:BP	DKK1,DMRT3,RS1,CRYAA,COL6A2,CEBPB,ANKRD6,CHSY1,SPRY1,TNC,TGFB2,SMAD6,SLC9A3R1,MLLT3,JUN,STRA6,PTN,FGFR1,TSKU,STAT3,FREM1,BMP2,CERT1,CDON,ENSGALG00000026970,NOV,PHLDA2	GO:0009887	0.0257829	202	27	12839
	rRPE_vs_RPE	Up-regulated	regulation of signal transduction	1.57956	1865	GO:BP	DKK1,MMP9,ERBB4,SPRY4,LMO3,RS1,RAB7B,PTPRO,KIAA0319,ATF3,CXCR4,ADRB2,SOCS3,DUSP1,SCG2,CD44,ANKRD6,EZR,CHSY1,WNK2,ARRDC3,SPRY1,IRF7,GADD45B,TGFB2,TRIB1,IL6ST,SMAD6,RCAN1,ARHGEF3,SLC9A3R1,MLLT3,DDIT4,JUN,PIK3R5,DUSP5,SQSTM1,FER,FGFR1,GLIPR2,TSKU,STAT3,PLEKHF1,BMP2,PRCP,HTRA1,CDON,MALT1,GPNMB	GO:0009966	0.0263293	185	49	12839
	rRPE_vs_RPE	Up-regulated	positive regulation of cell motility	1.56621	313	GO:BP	CXCL14,MMP9,TACR1,ENSGALG00000028341,ATP8A1,NEDD9,TGFB2,JUN,FER,PTN,FGFR1,GLIPR2,STAT3,BMP2,GPNMB,PLAA,SMO,BMP4,VEGFD	GO:2000147	0.0271515	253	19	12839
	rRPE_vs_RPE	Up-regulated	regulation of endothelial cell proliferation	1.51997	75	GO:BP	APOH,ITGA4,SCG2,JUN,FGFR1,STAT3,BMP2,BMP4,VEGFD	GO:0001936	0.0302017	253	9	12839
	rRPE_vs_RPE	Up-regulated	intracellular signal transduction	1.50244	1728	GO:BP	DKK1,MMP9,ERBB4,MAFA,SPRY4,LMO3,RAB7B,DOCK2,ATF3,CXCR4,RERG,CEBPB,ADRB2,SOCS3,DUSP1,NDRG1,SCG2,ADGRD1,CD44,ANKRD6,EZR,CISH,ENSGALG00000012770,WNK2,ARRDC3,SPRY1,GADD45B,TGFB2,TRIB1,RCAN1,ARHGEF3,SLC9A3R1,RXFP1,DDIT4,JUN,PIK3R5,DUSP5,SQSTM1,FGFR1,GLIPR2,PLEKHF1,BMP2,CDON,MALT1,GPNMB,KCTD9,PRKAG2,NOV,PLCD1,RASA2,MAST4,FGFR4,MAP3K4,SMO,BMP4	GO:0035556	0.0314453	233	55	12839
	rRPE_vs_RPE	Up-regulated	positive regulation of cellular component movement	1.46971	318	GO:BP	CXCL14,MMP9,TACR1,ENSGALG00000028341,ATP8A1,NEDD9,TGFB2,JUN,FER,PTN,FGFR1,GLIPR2,STAT3,BMP2,GPNMB,PLAA,SMO,BMP4,VEGFD	GO:0051272	0.0339072	253	19	12839
	rRPE_vs_RPE	Up-regulated	positive regulation of MAPK cascade	1.3766	320	GO:BP	DKK1,ERBB4,ADRB2,CD44,ANKRD6,GADD45B,TGFB2,JUN,PIK3R5,FGFR1,GLIPR2,BMP2,CDON,GPNMB,NOV,FGFR4,MAP3K4,BMP4	GO:0043410	0.0420147	233	18	12839
	rRPE_vs_RPE	Up-regulated	positive regulation of response to stimulus	1.36793	1318	GO:BP	CXCL14,DKK1,MMP9,ERBB4,LMO3,RAB7B,APOH,KIAA0319,ATF3,CXCR4,CEBPB,ADRB2,SCG2,CD44,ANKRD6,EZR,CHSY1,WNK2,IRF7,GADD45B,TGFB2,IL6ST,PLSCR1,ARHGEF3,SLC9A3R1,MLLT3,JUN,PIK3R5,PTN,FGFR1,GLIPR2,STAT3,PLEKHF1,CD47,BMP2,CDON,MALT1,GPNMB	GO:0048584	0.0428619	185	38	12839
	rRPE_vs_RPE	Up-regulated	organ induction	1.34677	20	GO:BP	DKK1,SPRY1,FGFR1,BMP2,BMP4	GO:0001759	0.045002	233	5	12839
	rRPE_vs_RPE	Up-regulated	neuronal dense core vesicle	1.34209	4	GO:CC	SYT4,SCG2	GO:0098992	0.0454896	78	2	12960
	rRPE_vs_RPE	Down-regulated	extracellular space	1.99058	792	GO:CC	SERPINE3,MASP1,IL16,C1R,TIMP3,RARRES1,FN1,IL18,LPL,FBN1,GPRC5C,PLA2G7,SORL1	GO:0005615	0.0102192	59	13	12960
	rRPE_vs_RPE	Down-regulated	extracellular region	1.91896	1182	GO:CC	SERPINE3,MASP1,IL16,C1R,CD34,TIMP3,RARRES1,FN1,IL18,LPL,FBN1,APLN,EGFL7,GPRC5C,PLA2G7,SORL1	GO:0005576	0.0120516	59	16	12960
	rRPE_vs_RPE	Down-regulated	regulation of transcription by RNA polymerase II	1.81766	1430	GO:BP	PITX1,CYTL1,FLI1,CDH5,ETS1,BHLHE23,BARX2,MITF,MEF2D,IL18,GLIS3,HELT,SLC38A3,WWC2,FBN1,APLN,ID2	GO:0006357	0.0152175	48	17	12839
	rRPE_vs_RPE	Down-regulated	lipoprotein particle binding	1.73162	16	GO:MF	LPL,COLEC12,SORL1	GO:0071813	0.0185517	59	3	12850
	rRPE_vs_RPE	Down-regulated	protein-lipid complex binding	1.73162	16	GO:MF	LPL,COLEC12,SORL1	GO:0071814	0.0185517	59	3	12850
	rRPE_vs_RPE	Down-regulated	transcription by RNA polymerase II	1.6566	1470	GO:BP	PITX1,CYTL1,FLI1,CDH5,ETS1,BHLHE23,BARX2,MITF,MEF2D,IL18,GLIS3,HELT,SLC38A3,WWC2,FBN1,APLN,ID2	GO:0006366	0.0220496	48	17	12839
	rRPE_vs_RPE	Down-regulated	regulation of nitrogen compound metabolic process	1.49794	3726	GO:BP	SERPINE3,PITX1,CYTL1,FLI1,CDH5,TIMP3,SH2D3C,ETS1,BHLHE23,BARX2,RARRES1,FGFR3,MITF,FN1,MEF2D,IL18,GLIS3,SNCA,RGS2,HELT,PRRX2,PRKCD,SLC38A3,WWC2,FBN1,HEY1	GO:0051171	0.0317734	43	26	12839
	rRPE_vs_RPE	Down-regulated	regulation of myeloid cell differentiation	1.42187	121	GO:BP	ETS1,MITF,CNOT4,FBN1,ID2,CDK6	GO:0045637	0.0378557	60	6	12839
	rRPE_vs_RPE	Down-regulated	metalloendopeptidase inhibitor activity	1.34788	9	GO:MF	TIMP3,RARRES1	GO:0008191	0.0448865	24	2	12850
	rRPE_vs_RPE	Down-regulated	regulation of primary metabolic process	1.31373	3808	GO:BP	SERPINE3,PITX1,CYTL1,FLI1,CDH5,TIMP3,SH2D3C,ETS1,BHLHE23,BARX2,RARRES1,FGFR3,MITF,FN1,MEF2D,IL18,GLIS3,SNCA,RGS2,HELT,PRRX2,PRKCD,SLC38A3,WWC2,FBN1,HEY1	GO:0080090	0.0485592	43	26	12839
