## Supplementary File S5 for "Transcriptome profiling of embryonic retinal pigment epithelium reprogramming"

### Sheet: Clustering
	Clusters by Gene Name						Clusters by Ensembl ID
	Cluster 1	Cluster 2	Cluster 3	Cluster 4	Cluster 5		Cluster 1	Cluster 2	Cluster 3	Cluster 4	Cluster 5
	ENSGALG00000026299	FMN1	CXCL14	HSPA5	DMRT3		ENSGALG00000026299	ENSGALG00000009723	ENSGALG00000006346	ENSGALG00000001000	ENSGALG00000010161
	TMPRSS7	KIAA1522	ENSGALG00000042587	RRM2	ENSGALG00000046879		ENSGALG00000015389	ENSGALG00000003539	ENSGALG00000042587	ENSGALG00000016442	ENSGALG00000046879
	MMP9	NUDCD1	NMU	CDK6	ASL1		ENSGALG00000006992	ENSGALG00000040879	ENSGALG00000020151	ENSGALG00000009476	ENSGALG00000002558
	ENSGALG00000050414	ERMN	ENSGALG00000050174	ENSGALG00000033498	CRYAA		ENSGALG00000050414	ENSGALG00000020575	ENSGALG00000050174	ENSGALG00000033498	ENSGALG00000016199
	TACR1	PRPSAP1	CCL4	ENSGALG00000030512	DOCK2		ENSGALG00000036638	ENSGALG00000021539	ENSGALG00000034478	ENSGALG00000030512	ENSGALG00000002080
	ENSGALG00000048804	SYNGR1	ENSGALG00000052027	ENSGALG00000040833	KLHL32		ENSGALG00000048804	ENSGALG00000027665	ENSGALG00000052027	ENSGALG00000040833	ENSGALG00000015517
	PSTPIP1	RHOF	BFSP1	ENSGALG00000042150	COL6A2		ENSGALG00000002786	ENSGALG00000039724	ENSGALG00000008735	ENSGALG00000042150	ENSGALG00000039216
	PLA2G4F	ENSGALG00000037737	ENSGALG00000053402	PLA2G7	KIAA0319		ENSGALG00000043591	ENSGALG00000037737	ENSGALG00000053402	ENSGALG00000016713	ENSGALG00000041273
	PTPRO	RAB27A	DKK1	DGUOK	ENSGALG00000010718		ENSGALG00000013085	ENSGALG00000004435	ENSGALG00000003814	ENSGALG00000005961	ENSGALG00000010718
	TRIM39.2	COMT	SLC9A2	MCM10	KCNG4		ENSGALG00000037170	ENSGALG00000002024	ENSGALG00000016791	ENSGALG00000034198	ENSGALG00000005502
	AVD	SORL1	DAW1	NKAIN2	PKIB		ENSGALG00000025945	ENSGALG00000006598	ENSGALG00000002992	ENSGALG00000039756	ENSGALG00000027036
	ITGA4	ENSGALG00000043143	SYT4	RAD54L	ENSGALG00000003838		ENSGALG00000041577	ENSGALG00000043143	ENSGALG00000042626	ENSGALG00000010356	ENSGALG00000003838
	ENSGALG00000052964	ENSGALG00000051008	ENSGALG00000046160	APLN	ARHGEF3		ENSGALG00000052964	ENSGALG00000051008	ENSGALG00000046160	ENSGALG00000054286	ENSGALG00000005481
	IL1RAP	TMEM169	CHL1	COLEC12	STRA6		ENSGALG00000007253	ENSGALG00000011493	ENSGALG00000037856	ENSGALG00000014910	ENSGALG00000001449
	HMP19	ENSGALG00000026674	ERBB4	HEY1	BAHD1		ENSGALG00000028602	ENSGALG00000026674	ENSGALG00000003126	ENSGALG00000035031	ENSGALG00000033675
	DUSP1	BAMBI	MAFA	PCNT	FREM1		ENSGALG00000040360	ENSGALG00000040993	ENSGALG00000026264	ENSGALG00000007021	ENSGALG00000005426
	ASIC1	GPRC5C	CCL19	PRRX2	FBXO32		ENSGALG00000034025	ENSGALG00000021362	ENSGALG00000046192	ENSGALG00000028236	ENSGALG00000041202
	NDRG1	GPR143	SPRY4	ENSGALG00000023472	PHF2		ENSGALG00000054783	ENSGALG00000016615	ENSGALG00000033012	ENSGALG00000023472	ENSGALG00000039208
	ENSGALG00000003747	CGNL1	LMO3	MITF	KCTD9		ENSGALG00000003747	ENSGALG00000004294	ENSGALG00000036358	ENSGALG00000039583	ENSGALG00000000275
	CD44	AGPAT3	CRYBA4	RARRES1	ANGPTL4		ENSGALG00000039080	ENSGALG00000031932	ENSGALG00000005634	ENSGALG00000009594	ENSGALG00000000619
	EZR	ID2	SV2B	BHLHE23	CRYAB		ENSGALG00000013742	ENSGALG00000035016	ENSGALG00000030250	ENSGALG00000005718	ENSGALG00000007945
	ENSGALG00000027983	EGFL7	RS1	ENSGALG00000018702	PAPSS2		ENSGALG00000027983	ENSGALG00000043499	ENSGALG00000016523	ENSGALG00000018702	ENSGALG00000003689
	CHSY1	RUBCNL	ENSGALG00000030350	ETS1	ENSGALG00000001701		ENSGALG00000026468	ENSGALG00000016988	ENSGALG00000030350	ENSGALG00000001143	ENSGALG00000001701
	TSC22D1	FBN1	ENSGALG00000054598	TIMP3	ST7		ENSGALG00000051442	ENSGALG00000004960	ENSGALG00000054598	ENSGALG00000028627	ENSGALG00000037206
	SPRY1	WWC2	PCARE	CD34	SIK1		ENSGALG00000042067	ENSGALG00000010668	ENSGALG00000009007	ENSGALG00000001177	ENSGALG00000041988
	SMAD6	SLC38A3	RAB7B	CDH5	NCKAP5		ENSGALG00000025898	ENSGALG00000028871	ENSGALG00000000769	ENSGALG00000032349	ENSGALG00000012177
	SLC9A3R1	PRKCD	C10H15ORF59	FLI1	CTNNAL1		ENSGALG00000007650	ENSGALG00000002016	ENSGALG00000001716	ENSGALG00000001161	ENSGALG00000013207
	TUBB6	ENSGALG00000009959	TRIM54	ENSGALG00000049992	HCFC2		ENSGALG00000031275	ENSGALG00000009959	ENSGALG00000033203	ENSGALG00000049992	ENSGALG00000029616
	FGFR1	LPL	APOH	ENSGALG00000048024	TESC		ENSGALG00000039786	ENSGALG00000015425	ENSGALG00000033376	ENSGALG00000048024	ENSGALG00000008206
	ENSGALG00000045199	ENSGALG00000007840	NTM	KRT24	SPOCK3		ENSGALG00000045199	ENSGALG00000007840	ENSGALG00000001437	ENSGALG00000019719	ENSGALG00000009568
	PLEKHF1	ENSGALG00000053243	SLC39A12	CYTL1	SLC1A7		ENSGALG00000004474	ENSGALG00000053243	ENSGALG00000008602	ENSGALG00000015015	ENSGALG00000010673
	PDP1	ENSGALG00000047591	FOS	ENSGALG00000043610	ASCL1		ENSGALG00000034876	ENSGALG00000047591	ENSGALG00000028037	ENSGALG00000043610	ENSGALG00000037082
	HTRA1	ENSGALG00000046914	ENSGALG00000028016	DIPK2B	ST6GALNAC5		ENSGALG00000041140	ENSGALG00000046914	ENSGALG00000028016	ENSGALG00000016215	ENSGALG00000009021
	ENSGALG00000043725	ENSGALG00000035945	ATF3	MASP1	OLFML2B		ENSGALG00000043725	ENSGALG00000035945	ENSGALG00000049422	ENSGALG00000007419	ENSGALG00000002667
	RNF208	ENSGALG00000004878	CXCR4	FAM124A	GPATCH2L		ENSGALG00000008911	ENSGALG00000004878	ENSGALG00000012357	ENSGALG00000017016	ENSGALG00000010350
	PRKAG2	HELT	ENSGALG00000053934	CD248	SOUL		ENSGALG00000006219	ENSGALG00000046793	ENSGALG00000053934	ENSGALG00000008359	ENSGALG00000012464
	FSCN1	RGS2	ENSGALG00000006705	PITX1	GRIFIN		ENSGALG00000021128	ENSGALG00000042744	ENSGALG00000006705	ENSGALG00000030237	ENSGALG00000004279
	ENSGALG00000026970	ENSGALG00000014258	RERG	VTN	LRRC56		ENSGALG00000026970	ENSGALG00000014258	ENSGALG00000028186	ENSGALG00000003589	ENSGALG00000041955
	PHLDA2	CNOT4	RPRM	ENSGALG00000010169	TMEM233		ENSGALG00000032687	ENSGALG00000011682	ENSGALG00000037378	ENSGALG00000010169	ENSGALG00000020975
	LIMA1	TLCD2	ENSGALG00000055023	GJC2	ENSGALG00000028153		ENSGALG00000034742	ENSGALG00000021592	ENSGALG00000055023	ENSGALG00000005331	ENSGALG00000028153
	RASA2	SNCA	ENSGALG00000053410	CCDC157	ENSGALG00000048721		ENSGALG00000002850	ENSGALG00000010379	ENSGALG00000053410	ENSGALG00000007907	ENSGALG00000048721
	ARPC1B	GLIS3	ETV4	ENSGALG00000007646	ENSGALG00000010635		ENSGALG00000032588	ENSGALG00000010180	ENSGALG00000036678	ENSGALG00000007646	ENSGALG00000010635
	CHMP4C	IL18	CEBPB	POSTN	CRYBA2		ENSGALG00000043573	ENSGALG00000007874	ENSGALG00000008014	ENSGALG00000017046	ENSGALG00000011354
	SMO	MEF2D	ADRB2	ENSGALG00000042388	ASL2		ENSGALG00000036114	ENSGALG00000037787	ENSGALG00000040035	ENSGALG00000042388	ENSGALG00000002576
	RGS10	ENSGALG00000030855	CHST1	ENSGALG00000035912	ENSGALG00000037295		ENSGALG00000009422	ENSGALG00000030855	ENSGALG00000008440	ENSGALG00000035912	ENSGALG00000037295
	ERGIC1	FN1	AASS	AFAP1L1	ENSGALG00000004946		ENSGALG00000002863	ENSGALG00000003578	ENSGALG00000008953	ENSGALG00000039628	ENSGALG00000004946
	TMEM50B	FGFR3	ENSGALG00000028341	NUDT15	IFIH1		ENSGALG00000034396	ENSGALG00000015708	ENSGALG00000028341	ENSGALG00000016994	ENSGALG00000041192
	LRP12	ENSGALG00000041233	TMEM196	HES4	PLEKHM3		ENSGALG00000033630	ENSGALG00000041233	ENSGALG00000010865	ENSGALG00000002055	ENSGALG00000008479
	SRFBP1	BARX2	SOCS3	BEND3	NTRK3		ENSGALG00000005316	ENSGALG00000029382	ENSGALG00000027786	ENSGALG00000015314	ENSGALG00000040241
	PFKP	ENSGALG00000000584	NXPH2	E2F1	ENSGALG00000051929		ENSGALG00000006939	ENSGALG00000000584	ENSGALG00000029083	ENSGALG00000003045	ENSGALG00000051929
	KRT23	VEPH1	ENSGALG00000051258	SNAI1	FSD1L		ENSGALG00000039447	ENSGALG00000009682	ENSGALG00000051258	ENSGALG00000008018	ENSGALG00000015442
	CYP26B1	SLC4A4	TAGLN	ENSGALG00000051897	ENSGALG00000050831		ENSGALG00000016102	ENSGALG00000031105	ENSGALG00000011902	ENSGALG00000051897	ENSGALG00000050831
	CD200	ENSGALG00000040263	SCG2	PRMT7	B3GAT2		ENSGALG00000015396	ENSGALG00000040263	ENSGALG00000029819	ENSGALG00000038865	ENSGALG00000031590
	NUFIP2	SH2D3C	ADGRD1	DACH1	CYP26A1		ENSGALG00000004042	ENSGALG00000005036	ENSGALG00000002557	ENSGALG00000037015	ENSGALG00000033695
	LAPTM4B	CHRM4	VSX2	ENSGALG00000025996	DOK5		ENSGALG00000045196	ENSGALG00000008365	ENSGALG00000033517	ENSGALG00000025996	ENSGALG00000007786
	S100A6	RASGRP3	ENSGALG00000037457	RBFOX2	ENSGALG00000053695		ENSGALG00000041826	ENSGALG00000010435	ENSGALG00000037457	ENSGALG00000012540	ENSGALG00000053695
	SPRY2	ENSGALG00000027183	ANKRD6	PLCG1	PLCD4		ENSGALG00000016906	ENSGALG00000027183	ENSGALG00000015768	ENSGALG00000003750	ENSGALG00000026687
	CACNG5	SLC6A13	ENSGALG00000013007	KANK4	DOCK5		ENSGALG00000003911	ENSGALG00000012985	ENSGALG00000013007	ENSGALG00000010953	ENSGALG00000000311
	SIX6	C1R	CISH	PODXL	GPR137B		ENSGALG00000020359	ENSGALG00000014659	ENSGALG00000002260	ENSGALG00000006409	ENSGALG00000010843
	SLC26A5	IL16	TNFRSF10B	SIX3	ENSGALG00000049733		ENSGALG00000008222	ENSGALG00000006388	ENSGALG00000000452	ENSGALG00000032259	ENSGALG00000049733
	SLC18A3	ENSGALG00000054170	GRTP1	PALD1	TRPM3		ENSGALG00000041103	ENSGALG00000054170	ENSGALG00000016828	ENSGALG00000004465	ENSGALG00000015126
	ENSGALG00000047208	ENSGALG00000002012	PAM	UAP1	TTLL9		ENSGALG00000047208	ENSGALG00000002012	ENSGALG00000015256	ENSGALG00000002725	ENSGALG00000006460
	MAST3	SERPINE3	ENSGALG00000012770	MBOAT1	ENSGALG00000045111		ENSGALG00000003499	ENSGALG00000017017	ENSGALG00000012770	ENSGALG00000012681	ENSGALG00000045111
	TGFB3	CC2D2A	WNK2	ID1	ENSGALG00000051340		ENSGALG00000010346	ENSGALG00000014514	ENSGALG00000038850	ENSGALG00000034661	ENSGALG00000051340
	ENSGALG00000003805	ENSGALG00000004167	KCNK1	ENSGALG00000047664	SIMC1		ENSGALG00000003805	ENSGALG00000004167	ENSGALG00000011005	ENSGALG00000047664	ENSGALG00000003377
	ELMOD1	OTX2	SPOPL	DCTD	ENSGALG00000048343		ENSGALG00000017169	ENSGALG00000034889	ENSGALG00000012380	ENSGALG00000010674	ENSGALG00000048343
	RBM15	GSX2	MSANTD1	EOGT	ENSGALG00000054822		ENSGALG00000000401	ENSGALG00000035943	ENSGALG00000015628	ENSGALG00000013406	ENSGALG00000054822
	STX17	NHS	ARRDC3	FAM43A	CACNA2D1		ENSGALG00000013462	ENSGALG00000016543	ENSGALG00000025915	ENSGALG00000041898	ENSGALG00000008486
	ENSGALG00000009608	PDE10A	ENSGALG00000051110	MSH6	ENSGALG00000031689		ENSGALG00000009608	ENSGALG00000011537	ENSGALG00000051110	ENSGALG00000008957	ENSGALG00000031689
	CMTR1	ENSGALG00000011413	ENSGALG00000008803	ENSGALG00000014897	KCNJ13		ENSGALG00000010149	ENSGALG00000011413	ENSGALG00000008803	ENSGALG00000014897	ENSGALG00000001490
	KLF6	ABCG1	IRF7	DBF4	AXIN2		ENSGALG00000033178	ENSGALG00000016164	ENSGALG00000014297	ENSGALG00000008963	ENSGALG00000039200
	ANKH	TPD52L1	TNC	COL4A1	LBH		ENSGALG00000012964	ENSGALG00000014843	ENSGALG00000039990	ENSGALG00000036798	ENSGALG00000009052
	ETV1	COL8A1	ST8SIA2	HELLS	ENSGALG00000038575		ENSGALG00000035504	ENSGALG00000015253	ENSGALG00000006882	ENSGALG00000005451	ENSGALG00000038575
	RHOU	ENSGALG00000006851	SLCO4A1	REEP1	DNM1		ENSGALG00000025738	ENSGALG00000006851	ENSGALG00000005460	ENSGALG00000050058	ENSGALG00000004852
	MYO1E		ENSGALG00000036964	MCM4	POMT1		ENSGALG00000004150		ENSGALG00000036964	ENSGALG00000012915	ENSGALG00000003757
	DUSP7		STXBP6	ORC6	SLC44A1		ENSGALG00000041650		ENSGALG00000009847	ENSGALG00000004342	ENSGALG00000015439
	ENSGALG00000003345		PLIN2	TMEM26	LLGL2		ENSGALG00000003345		ENSGALG00000015090	ENSGALG00000025862	ENSGALG00000008057
	ACTN1		RIC8A	FDFT1	PCMTD1		ENSGALG00000042458		ENSGALG00000004191	ENSGALG00000016665	ENSGALG00000031035
	TRAM2		ATP8A1	PCNA	ENSGALG00000003466		ENSGALG00000016673		ENSGALG00000014236	ENSGALG00000029292	ENSGALG00000003466
	CYP1B1		FEM1C	ENSGALG00000020488	ENSGALG00000047577		ENSGALG00000025822		ENSGALG00000008204	ENSGALG00000020488	ENSGALG00000047577
	ARL4C		CADM2	RIC3	USP49		ENSGALG00000052743		ENSGALG00000043393	ENSGALG00000005971	ENSGALG00000003461
	GNPDA1		NEDD9	MCC	AACS		ENSGALG00000040594		ENSGALG00000012747	ENSGALG00000000208	ENSGALG00000002899
	MTFMT		GADD45B	MCPH1	ENSGALG00000037933		ENSGALG00000007353		ENSGALG00000029968	ENSGALG00000016332	ENSGALG00000037933
	CYR61		ENSGALG00000034788	EMILIN3	EPB41L4A		ENSGALG00000008661		ENSGALG00000034788	ENSGALG00000030012	ENSGALG00000000234
			ENSGALG00000026154	ENSGALG00000004814	SESN3				ENSGALG00000026154	ENSGALG00000004814	ENSGALG00000017204
			BTG2	FBLIM1	MAN2B2				ENSGALG00000052763	ENSGALG00000003636	ENSGALG00000015537
			NUDT12	SOX18	ENSGALG00000052994				ENSGALG00000015268	ENSGALG00000034118	ENSGALG00000052994
			FBXO2	FBLN2	ENSGALG00000033925				ENSGALG00000004657	ENSGALG00000005120	ENSGALG00000033925
			TGFB2	CKB	GOLGA5				ENSGALG00000009612	ENSGALG00000011511	ENSGALG00000010813
			FRMPD4	SMTN	SLC4A7				ENSGALG00000033541	ENSGALG00000011865	ENSGALG00000011405
			PPL	LFNG	CTTNBP2				ENSGALG00000002201	ENSGALG00000038515	ENSGALG00000009134
			ANXA11	ENSGALG00000012452	MKRN2OS				ENSGALG00000043826	ENSGALG00000012452	ENSGALG00000025959
			FOCAD	HIST1H103	TMEM132C				ENSGALG00000015071	ENSGALG00000037167	ENSGALG00000002714
			TRIB1	MCM2	ELMOD3				ENSGALG00000036456	ENSGALG00000006037	ENSGALG00000046248
			IL6ST	ENSGALG00000023546	GADD45G				ENSGALG00000014716	ENSGALG00000023546	ENSGALG00000028005
			ENSGALG00000041054	FANCF	NAPB				ENSGALG00000041054	ENSGALG00000003660	ENSGALG00000008313
			NINJ1	EDARADD	GALT				ENSGALG00000026891	ENSGALG00000031763	ENSGALG00000026195
			RCAN1	SLC39A8	CDC14A				ENSGALG00000016014	ENSGALG00000012298	ENSGALG00000005248
			PLSCR1	CRIP1	BMF				ENSGALG00000006805	ENSGALG00000002771	ENSGALG00000014537
			MT3	KDR	TENM4				ENSGALG00000014616	ENSGALG00000013907	ENSGALG00000033966
			MLLT3	MC1R	PLBD2				ENSGALG00000015078	ENSGALG00000054486	ENSGALG00000008319
			RXFP1	BRCA2	YPEL5				ENSGALG00000009429	ENSGALG00000017073	ENSGALG00000009047
			DDIT4	MCM5	MIB2				ENSGALG00000041459	ENSGALG00000012546	ENSGALG00000001473
			CLIP4	WDR76	CPEB1				ENSGALG00000009024	ENSGALG00000035465	ENSGALG00000002150
			JUN	CDCA7L	NREP				ENSGALG00000010870	ENSGALG00000035978	ENSGALG00000027891
			TPST1	GINS1	CCNG2				ENSGALG00000002598	ENSGALG00000008538	ENSGALG00000010347
			ABCA5	FOXC2	BTG1				ENSGALG00000004333	ENSGALG00000036593	ENSGALG00000011276
			PIK3R5	TSC22D4	MTRF1L				ENSGALG00000026167	ENSGALG00000027069	ENSGALG00000013609
			MINPP1	AKR1D1					ENSGALG00000003695	ENSGALG00000012834
			MSH3	ADRA2A					ENSGALG00000015589	ENSGALG00000023521
			DUSP5	ENSGALG00000053371					ENSGALG00000032618	ENSGALG00000053371
			RIC1	HMOX1					ENSGALG00000015036	ENSGALG00000012550
			SQSTM1	HIC1					ENSGALG00000035804	ENSGALG00000042077
			FER	SLBP					ENSGALG00000000273	ENSGALG00000015712
			KLHDC8A	COL1A1					ENSGALG00000000684	ENSGALG00000041555
			PTN	EPS8					ENSGALG00000040493	ENSGALG00000013091
			LRRN4	NMB					ENSGALG00000008815	ENSGALG00000043506
			GLIPR2	ENSGALG00000046550					ENSGALG00000028821	ENSGALG00000046550
			HOOK1	NBL1					ENSGALG00000010889	ENSGALG00000040297
			TSKU	SEMA3G					ENSGALG00000000761	ENSGALG00000004476
			STAT3	IRX1					ENSGALG00000003267	ENSGALG00000030991
			MREG	ENSGALG00000046425					ENSGALG00000003758	ENSGALG00000046425
			HEXB	DCN					ENSGALG00000014933	ENSGALG00000011274
			CD47	EDNRA					ENSGALG00000015355	ENSGALG00000010013
			NOL4L						ENSGALG00000041732
			BMP2						ENSGALG00000029301
			PRCP						ENSGALG00000037521
			ENSGALG00000051297						ENSGALG00000051297
			CPNE8						ENSGALG00000007025
			ENSGALG00000038853						ENSGALG00000038853
			CERT1						ENSGALG00000014952
			RP2						ENSGALG00000016728
			ENSGALG00000046819						ENSGALG00000046819
			CDON						ENSGALG00000035419
			SRL						ENSGALG00000038884
			MALT1						ENSGALG00000030063
			GPNMB						ENSGALG00000010949
			ANGPTL1						ENSGALG00000004290
			MT4						ENSGALG00000028451
			NDEL1						ENSGALG00000001163
			NKAIN3						ENSGALG00000034899
			ENSGALG00000042023						ENSGALG00000042023
			TIMP2						ENSGALG00000027070
			TBC1D24						ENSGALG00000009217
			TMEM175						ENSGALG00000015368
			PLAA						ENSGALG00000001782
			NOV						ENSGALG00000037402
			PIEZO2						ENSGALG00000042134
			ENSGALG00000014960						ENSGALG00000014960
			TNFRSF1A						ENSGALG00000039461
			RGR						ENSGALG00000002299
			ENSGALG00000011324						ENSGALG00000011324
			ENSGALG00000029168						ENSGALG00000029168
			S100A10						ENSGALG00000028774
			FAM181B						ENSGALG00000053106
			SNCAIP						ENSGALG00000005330
			PLCD1						ENSGALG00000005805
			GRHPR						ENSGALG00000005423
			MAST4						ENSGALG00000014784
			PPIC						ENSGALG00000005346
			RECQL5						ENSGALG00000002424
			FGFR4						ENSGALG00000028543
			ARNTL2						ENSGALG00000014096
			MAP3K4						ENSGALG00000020003
			HSD17B12						ENSGALG00000036787
			NIPAL3						ENSGALG00000004268
			PCSK5						ENSGALG00000033256
			ENSGALG00000052796						ENSGALG00000052796
			ELP1						ENSGALG00000001947
			ENSGALG00000008567						ENSGALG00000008567
			BMP4						ENSGALG00000012429
			PDLIM5						ENSGALG00000012211
			COL9A2						ENSGALG00000027526
			VPS50						ENSGALG00000009500
			GLDC						ENSGALG00000015053
			ANXA2						ENSGALG00000003770
			FXN						ENSGALG00000015108
			ENSGALG00000002399						ENSGALG00000002399
			PROM1						ENSGALG00000014496
			FAM172A						ENSGALG00000014661
			ENSGALG00000033862						ENSGALG00000033862
			TNFRSF9						ENSGALG00000052935
			VEGFD						ENSGALG00000016558
			SPTLC1						ENSGALG00000013493
			CDK7						ENSGALG00000014790
			WDR70						ENSGALG00000003708
			CEP120						ENSGALG00000005368
			MRPS27						ENSGALG00000015002
			UTP15						ENSGALG00000013510
			CYP2U1						ENSGALG00000027908
			LMBRD2						ENSGALG00000013377
			ENSGALG00000033148						ENSGALG00000033148
			ENSGALG00000047746						ENSGALG00000047746
			CACNA1D						ENSGALG00000005332
			ENSGALG00000037692						ENSGALG00000037692
			STAMBP						ENSGALG00000042555
			ENSGALG00000015349						ENSGALG00000015349
			UBE2J1						ENSGALG00000015775
			TENM2						ENSGALG00000001768
			ENSGALG00000047323						ENSGALG00000047323
			ENSGALG00000051043						ENSGALG00000051043
			PKNOX2						ENSGALG00000043103

### Sheet: GO_Network
	cluster	term_name	negative_log10_of_adjusted_p_value	term_size	source	genes	term_id	adjusted_p_value	query_size	intersection_size	effective_domain_size
	1	tissue development	3.27891	1198	GO:BP	MMP9,PTPRO,ITGA4,DUSP1,EZR,CHSY1,SPRY1,SMAD6,SLC9A3R1,FGFR1,ENSGALG00000026970,PHLDA2,SMO,CYP26B1,SPRY2,TGFB3,RBM15,ANKH,MYO1E,ACTN1,CYP1B1,CYR61	GO:0009888	0.00052613	72	22	12839
	1	ruffle	2.71678	86	GO:CC	PLA2G4F,EZR,FSCN1,LIMA1,S100A6,ACTN1	GO:0001726	0.00191963	70	6	12960
	1	brush border	2.34078	59	GO:CC	EZR,SLC9A3R1,LIMA1,MYO1E,ACTN1	GO:0005903	0.00456263	70	5	12960
	1	MAPK signaling pathway	2.29094	249	KEGG	PLA2G4F,IL1RAP,DUSP1,FGFR1,RASA2,CACNG5,TGFB3,DUSP7	KEGG:04010	0.00511757	31	8	4745
	1	response to organic substance	1.74955	1717	GO:BP	MMP9,PLA2G4F,ITGA4,IL1RAP,HMP19,DUSP1,ASIC1,ENSGALG00000003747,CD44,EZR,SPRY1,SMAD6,SLC9A3R1,FGFR1,HTRA1,SMO,RGS10,PFKP,CYP26B1,SPRY2,TGFB3,RBM15,CYP1B1,CYR61	GO:0010033	0.0178012	72	24	12839
	1	cellular response to organic substance	1.74851	1479	GO:BP	PLA2G4F,ITGA4,IL1RAP,HMP19,DUSP1,ENSGALG00000003747,CD44,EZR,SPRY1,SMAD6,SLC9A3R1,FGFR1,HTRA1,SMO,RGS10,PFKP,CYP26B1,SPRY2,TGFB3,RBM15,CYP1B1,CYR61	GO:0071310	0.0178439	72	22	12839
	1	cellular response to chemical stimulus	1.67462	1858	GO:BP	MMP9,PLA2G4F,PTPRO,ITGA4,IL1RAP,HMP19,DUSP1,NDRG1,ENSGALG00000003747,CD44,EZR,SPRY1,SMAD6,SLC9A3R1,FGFR1,HTRA1,SMO,RGS10,PFKP,CYP26B1,SPRY2,TGFB3,RBM15,CYP1B1,CYR61	GO:0070887	0.0211535	72	25	12839
	1	negative regulation of protein phosphorylation	1.63541	262	GO:BP	PTPRO,DUSP1,EZR,SPRY1,SMAD6,SLC9A3R1,PRKAG2,SPRY2,DUSP7	GO:0001933	0.0231519	72	9	12839
	1	negative regulation of MAPK cascade	1.41243	104	GO:BP	DUSP1,EZR,SPRY1,SLC9A3R1,SPRY2,DUSP7	GO:0043409	0.0386876	72	6	12839
	1	cluster of actin-based cell projections	1.40835	92	GO:CC	EZR,SLC9A3R1,LIMA1,MYO1E,ACTN1	GO:0098862	0.0390529	70	5	12960
	1	epithelial cell differentiation involved in kidney development	1.39947	31	GO:BP	MMP9,PTPRO,SMO,MYO1E	GO:0035850	0.0398596	72	4	12839
	1	kidney epithelium development	1.34224	107	GO:BP	PTPRO,SPRY1,SMAD6,FGFR1,SMO,MYO1E	GO:0072073	0.0454732	72	6	12839
	3	MAPK cascade	4.5227	482	GO:BP	CCL4,DKK1,ERBB4,SPRY4,LMO3,ATF3,ADRB2,SCG2,ANKRD6,WNK2,GADD45B,TGFB2,TRIB1,JUN,PIK3R5,DUSP5,GLIPR2,BMP2,CDON,GPNMB,NOV,FGFR4,MAP3K4,BMP4	GO:0000165	3.0012e-05	168	24	12839
	3	regulation of MAPK cascade	4.47486	447	GO:BP	CCL4,DKK1,ERBB4,SPRY4,LMO3,ATF3,ADRB2,ANKRD6,WNK2,GADD45B,TGFB2,TRIB1,JUN,PIK3R5,DUSP5,GLIPR2,BMP2,CDON,GPNMB,NOV,FGFR4,MAP3K4,BMP4	GO:0043408	3.35077e-05	168	23	12839
	3	regulation of protein modification process	4.46481	1196	GO:BP	CCL4,DKK1,ERBB4,SPRY4,LMO3,ATF3,CEBPB,ADRB2,SOCS3,ANKRD6,WNK2,SPOPL,ARRDC3,NEDD9,GADD45B,FBXO2,TGFB2,TRIB1,IL6ST,RCAN1,JUN,PIK3R5,DUSP5,SQSTM1,FER,PTN,GLIPR2,BMP2,CDON,MALT1,GPNMB,TBC1D24,PLAA,NOV,FGFR4,MAP3K4,BMP4,ANXA2,VEGFD,WDR70	GO:0031399	3.4292e-05	168	40	12839
	3	signal transduction by protein phosphorylation	4.25135	498	GO:BP	CCL4,DKK1,ERBB4,SPRY4,LMO3,ATF3,ADRB2,SCG2,ANKRD6,WNK2,GADD45B,TGFB2,TRIB1,JUN,PIK3R5,DUSP5,GLIPR2,BMP2,CDON,GPNMB,NOV,FGFR4,MAP3K4,BMP4	GO:0023014	5.60601e-05	168	24	12839
	3	regulation of ERK1 and ERK2 cascade	3.38819	164	GO:BP	CCL4,ERBB4,SPRY4,LMO3,ATF3,WNK2,JUN,GLIPR2,BMP2,GPNMB,NOV,FGFR4,BMP4	GO:0070372	0.000409086	168	13	12839
	3	protein binding	3.237	6242	GO:MF	CXCL14,NMU,CCL4,ENSGALG00000052027,DKK1,DAW1,SYT4,ENSGALG00000046160,CHL1,ERBB4,CCL19,ENSGALG00000030350,TRIM54,APOH,FOS,ATF3,CXCR4,ENSGALG00000055023,CEBPB,ADRB2,ENSGALG00000028341,SOCS3,NXPH2,TAGLN,SCG2,ANKRD6,TNFRSF10B,PAM,KCNK1,SPOPL,ARRDC3,IRF7,TNC,SLCO4A1,STXBP6,RIC8A,FEM1C,NEDD9,NUDT12,FBXO2,TGFB2,FRMPD4,ANXA11,TRIB1,IL6ST,PLSCR1,MLLT3,RXFP1,DDIT4,CLIP4,JUN,TPST1,MSH3,RIC1,SQSTM1,FER,KLHDC…	GO:0005515	0.000579429	158	106	12850
	3	Cytokine-cytokine receptor interaction	3.09976	194	KEGG	CXCL14,CCL4,CCL19,CXCR4,ENSGALG00000055023,TNFRSF10B,TGFB2,IL6ST,BMP2,TNFRSF1A,BMP4,TNFRSF9	KEGG:04060	0.00079477	70	12	4745
	3	biological regulation	3.05251	8052	GO:BP	CXCL14,NMU,CCL4,DKK1,SLC9A2,SYT4,ENSGALG00000046160,CHL1,ERBB4,MAFA,CCL19,SPRY4,LMO3,RS1,RAB7B,C10H15ORF59,TRIM54,APOH,SLC39A12,FOS,ATF3,CXCR4,RERG,RPRM,ENSGALG00000055023,ETV4,CEBPB,ADRB2,ENSGALG00000028341,SOCS3,SCG2,ADGRD1,VSX2,ENSGALG00000037457,ANKRD6,CISH,TNFRSF10B,ENSGALG00000012770,WNK2,KCNK1,SPOPL,MSANTD1,ARRDC3,IRF7,TNC,SLCO4A1,STXBP6,PLIN2,RIC8A,ATP8A1,NEDD9,GADD45B,ENSGALG00000034788,…	GO:0065007	0.000886117	168	135	12839
	3	positive regulation of cell differentiation	3.0515	578	GO:BP	DKK1,SYT4,LMO3,RAB7B,FOS,CEBPB,SOCS3,NEDD9,TGFB2,TRIB1,IL6ST,JUN,PTN,GLIPR2,STAT3,BMP2,CDON,MALT1,PLAA,NOV,S100A10,BMP4,ANXA2,PROM1	GO:0045597	0.000888186	168	24	12839
	3	ERK1 and ERK2 cascade	3.03355	176	GO:BP	CCL4,ERBB4,SPRY4,LMO3,ATF3,WNK2,JUN,GLIPR2,BMP2,GPNMB,NOV,FGFR4,BMP4	GO:0070371	0.000925656	168	13	12839
	3	regulation of cellular protein metabolic process	2.94847	1689	GO:BP	CCL4,DKK1,ERBB4,SPRY4,LMO3,ATF3,CEBPB,ADRB2,SOCS3,ANKRD6,WNK2,SPOPL,ARRDC3,NEDD9,GADD45B,BTG2,FBXO2,TGFB2,TRIB1,IL6ST,RCAN1,JUN,PIK3R5,DUSP5,RIC1,SQSTM1,FER,PTN,GLIPR2,STAT3,BMP2,CDON,MALT1,GPNMB,TIMP2,TBC1D24,PLAA,NOV,FGFR4,MAP3K4,BMP4,ANXA2,VEGFD,WDR70,MRPS27,UBE2J1	GO:0032268	0.00112597	168	46	12839
	3	regulation of phosphorylation	2.81408	1016	GO:BP	CCL4,DKK1,ERBB4,SPRY4,LMO3,ATF3,ADRB2,SOCS3,ANKRD6,CISH,WNK2,NEDD9,GADD45B,TGFB2,TRIB1,IL6ST,DDIT4,JUN,PIK3R5,DUSP5,FER,GLIPR2,STAT3,BMP2,CDON,MALT1,GPNMB,NOV,FGFR4,MAP3K4,BMP4,ANXA2,VEGFD	GO:0042325	0.00153432	168	33	12839
	3	positive regulation of MAPK cascade	2.75284	320	GO:BP	CCL4,DKK1,ERBB4,ADRB2,ANKRD6,GADD45B,TGFB2,JUN,PIK3R5,GLIPR2,BMP2,CDON,GPNMB,NOV,FGFR4,MAP3K4,BMP4	GO:0043410	0.00176667	168	17	12839
	3	regulation of phosphate metabolic process	2.66666	1133	GO:BP	CCL4,DKK1,ERBB4,SPRY4,LMO3,ATF3,ADRB2,SOCS3,ANKRD6,CISH,WNK2,NEDD9,GADD45B,TGFB2,TRIB1,IL6ST,RCAN1,DDIT4,JUN,PIK3R5,DUSP5,FER,PTN,GLIPR2,STAT3,BMP2,CDON,MALT1,GPNMB,NOV,FGFR4,MAP3K4,BMP4,ANXA2,VEGFD	GO:0019220	0.00215447	168	35	12839
	3	regulation of phosphorus metabolic process	2.65779	1134	GO:BP	CCL4,DKK1,ERBB4,SPRY4,LMO3,ATF3,ADRB2,SOCS3,ANKRD6,CISH,WNK2,NEDD9,GADD45B,TGFB2,TRIB1,IL6ST,RCAN1,DDIT4,JUN,PIK3R5,DUSP5,FER,PTN,GLIPR2,STAT3,BMP2,CDON,MALT1,GPNMB,NOV,FGFR4,MAP3K4,BMP4,ANXA2,VEGFD	GO:0051174	0.00219894	168	35	12839
	3	developmental process	2.59094	3677	GO:BP	CXCL14,CCL4,BFSP1,DKK1,SYT4,CHL1,ERBB4,SPRY4,LMO3,CRYBA4,RS1,PCARE,RAB7B,APOH,SLC39A12,FOS,ATF3,ENSGALG00000006705,ETV4,CEBPB,ADRB2,SOCS3,ENSGALG00000051258,TAGLN,SCG2,VSX2,ENSGALG00000037457,ANKRD6,ARRDC3,TNC,RIC8A,NEDD9,BTG2,TGFB2,TRIB1,IL6ST,NINJ1,RCAN1,MLLT3,RXFP1,JUN,ABCA5,MSH3,DUSP5,FER,PTN,GLIPR2,HOOK1,TSKU,STAT3,MREG,HEXB,BMP2,PRCP,CERT1,RP2,CDON,MALT1,NDEL1,TBC1D24,PLAA,NOV,S100A10,PLCD1…	GO:0032502	0.00256481	168	77	12839
	3	regulation of protein phosphorylation	2.36847	914	GO:BP	CCL4,DKK1,ERBB4,SPRY4,LMO3,ATF3,ADRB2,SOCS3,ANKRD6,WNK2,NEDD9,GADD45B,TGFB2,TRIB1,IL6ST,JUN,PIK3R5,DUSP5,FER,GLIPR2,BMP2,CDON,MALT1,GPNMB,NOV,FGFR4,MAP3K4,BMP4,ANXA2,VEGFD	GO:0001932	0.0042809	168	30	12839
	3	anatomical structure development	2.33879	3392	GO:BP	CXCL14,CCL4,BFSP1,DKK1,SYT4,CHL1,ERBB4,SPRY4,CRYBA4,RS1,PCARE,RAB7B,APOH,SLC39A12,FOS,ATF3,ENSGALG00000006705,CEBPB,ADRB2,ENSGALG00000051258,TAGLN,SCG2,VSX2,ENSGALG00000037457,ANKRD6,ARRDC3,TNC,RIC8A,NEDD9,BTG2,TGFB2,TRIB1,IL6ST,NINJ1,RCAN1,MLLT3,RXFP1,JUN,MSH3,DUSP5,FER,PTN,GLIPR2,HOOK1,TSKU,STAT3,HEXB,BMP2,PRCP,CERT1,RP2,CDON,MALT1,NDEL1,TBC1D24,PLAA,NOV,S100A10,PLCD1,FGFR4,MAP3K4,PCSK5,BMP4,PD…	GO:0048856	0.00458365	168	72	12839
	3	response to stimulus	2.27152	5463	GO:BP	CXCL14,NMU,CCL4,DKK1,SYT4,ENSGALG00000046160,CHL1,ERBB4,MAFA,CCL19,SPRY4,LMO3,RS1,RAB7B,C10H15ORF59,APOH,SLC39A12,FOS,ATF3,CXCR4,RERG,ENSGALG00000055023,CEBPB,ADRB2,ENSGALG00000028341,SOCS3,SCG2,ADGRD1,VSX2,ANKRD6,CISH,TNFRSF10B,ENSGALG00000012770,WNK2,ARRDC3,IRF7,TNC,RIC8A,NEDD9,GADD45B,BTG2,FBXO2,TGFB2,PPL,ANXA11,TRIB1,IL6ST,NINJ1,RCAN1,PLSCR1,MT3,MLLT3,RXFP1,DDIT4,JUN,PIK3R5,MSH3,DUSP5,SQSTM1,…	GO:0050896	0.00535156	168	101	12839
	3	regulation of protein metabolic process	2.12637	1807	GO:BP	CCL4,DKK1,ERBB4,SPRY4,LMO3,ATF3,CEBPB,ADRB2,SOCS3,ANKRD6,WNK2,SPOPL,ARRDC3,NEDD9,GADD45B,BTG2,FBXO2,TGFB2,TRIB1,IL6ST,RCAN1,JUN,PIK3R5,DUSP5,RIC1,SQSTM1,FER,PTN,GLIPR2,STAT3,BMP2,CDON,MALT1,GPNMB,TIMP2,TBC1D24,PLAA,NOV,FGFR4,MAP3K4,BMP4,ANXA2,VEGFD,WDR70,MRPS27,UBE2J1	GO:0051246	0.00747524	168	46	12839
	3	cellular response to stimulus	2.07296	4698	GO:BP	CXCL14,NMU,CCL4,DKK1,SYT4,ENSGALG00000046160,ERBB4,MAFA,CCL19,SPRY4,LMO3,RS1,RAB7B,C10H15ORF59,SLC39A12,FOS,ATF3,CXCR4,RERG,ENSGALG00000055023,CEBPB,ADRB2,ENSGALG00000028341,SOCS3,SCG2,ADGRD1,ANKRD6,CISH,TNFRSF10B,ENSGALG00000012770,WNK2,ARRDC3,IRF7,TNC,RIC8A,NEDD9,GADD45B,BTG2,FBXO2,TGFB2,TRIB1,IL6ST,RCAN1,MT3,MLLT3,RXFP1,DDIT4,JUN,PIK3R5,MSH3,DUSP5,SQSTM1,FER,PTN,GLIPR2,TSKU,STAT3,CD47,BMP2,PRC…	GO:0051716	0.00845355	168	90	12839
	3	regulation of response to stimulus	1.93852	2439	GO:BP	CXCL14,CCL4,DKK1,SYT4,ERBB4,SPRY4,LMO3,RS1,RAB7B,APOH,ATF3,CXCR4,CEBPB,ADRB2,SOCS3,SCG2,ANKRD6,WNK2,ARRDC3,IRF7,GADD45B,TGFB2,TRIB1,IL6ST,RCAN1,PLSCR1,MLLT3,DDIT4,JUN,PIK3R5,DUSP5,SQSTM1,FER,PTN,GLIPR2,TSKU,STAT3,CD47,BMP2,PRCP,CDON,SRL,MALT1,GPNMB,TBC1D24,NOV,RECQL5,FGFR4,MAP3K4,BMP4,ANXA2,FXN,VEGFD,WDR70,STAMBP,UBE2J1	GO:0048583	0.0115207	168	56	12839
	3	cell migration	1.93804	910	GO:BP	CXCL14,CCL4,ENSGALG00000046160,CHL1,ERBB4,CCL19,APOH,ENSGALG00000028341,SCG2,RIC8A,ATP8A1,NEDD9,TGFB2,TRIB1,JUN,FER,PTN,GLIPR2,STAT3,HEXB,BMP2,PRCP,GPNMB,NDEL1,PLAA,NOV,FGFR4,BMP4,VEGFD	GO:0016477	0.0115335	168	29	12839
	3	positive regulation of locomotion	1.9009	331	GO:BP	CXCL14,ENSGALG00000028341,SCG2,ATP8A1,NEDD9,TGFB2,JUN,FER,PTN,GLIPR2,STAT3,BMP2,GPNMB,PLAA,BMP4,VEGFD	GO:0040017	0.0125631	168	16	12839
	3	response to stress	1.87158	2084	GO:BP	CCL4,DKK1,ENSGALG00000046160,ERBB4,RAB7B,APOH,FOS,ATF3,CXCR4,CEBPB,ADRB2,SOCS3,ANKRD6,IRF7,TNC,GADD45B,BTG2,FBXO2,TGFB2,PPL,TRIB1,NINJ1,RCAN1,PLSCR1,MT3,DDIT4,JUN,MSH3,SQSTM1,FER,PTN,STAT3,CD47,BMP2,PRCP,CERT1,MALT1,MT4,TBC1D24,PLAA,NOV,TNFRSF1A,RECQL5,MAP3K4,ANXA2,FXN,ENSGALG00000002399,VEGFD,WDR70,UBE2J1	GO:0006950	0.0134407	168	50	12839
	3	Electronegative electroretinogram	1.86585	4	HP	RS1,ENSGALG00000013007,ENSGALG00000036964	HP:0007984	0.0136193	55	3	3762
	3	positive regulation of cell migration	1.73179	303	GO:BP	CXCL14,ENSGALG00000028341,ATP8A1,NEDD9,TGFB2,JUN,FER,PTN,GLIPR2,STAT3,BMP2,GPNMB,PLAA,BMP4,VEGFD	GO:0030335	0.0185444	168	15	12839
	3	cytokine activity	1.71575	109	GO:MF	CXCL14,CCL4,ENSGALG00000046160,CCL19,SCG2,TGFB2,BMP2,BMP4	GO:0005125	0.0192422	158	8	12850
	3	positive regulation of developmental process	1.58225	849	GO:BP	DKK1,SYT4,ERBB4,LMO3,RAB7B,FOS,CEBPB,ADRB2,SOCS3,NEDD9,TGFB2,TRIB1,IL6ST,JUN,PTN,GLIPR2,STAT3,BMP2,CDON,MALT1,PLAA,NOV,S100A10,BMP4,ANXA2,PROM1,VEGFD	GO:0051094	0.0261666	168	27	12839
	3	positive regulation of cell motility	1.56441	313	GO:BP	CXCL14,ENSGALG00000028341,ATP8A1,NEDD9,TGFB2,JUN,FER,PTN,GLIPR2,STAT3,BMP2,GPNMB,PLAA,BMP4,VEGFD	GO:2000147	0.0272641	168	15	12839
	3	regulation of locomotion	1.53021	614	GO:BP	CXCL14,ERBB4,APOH,CXCR4,ENSGALG00000028341,SCG2,ARRDC3,ATP8A1,NEDD9,TGFB2,TRIB1,JUN,FER,PTN,GLIPR2,STAT3,BMP2,PRCP,GPNMB,PLAA,BMP4,VEGFD	GO:0040012	0.0294975	168	22	12839
	3	positive regulation of protein phosphorylation	1.4975	617	GO:BP	CCL4,DKK1,ERBB4,ADRB2,ANKRD6,NEDD9,GADD45B,TGFB2,IL6ST,JUN,PIK3R5,GLIPR2,BMP2,CDON,MALT1,GPNMB,NOV,FGFR4,MAP3K4,BMP4,ANXA2,VEGFD	GO:0001934	0.0318052	168	22	12839
	3	co-receptor binding	1.49046	8	GO:MF	DKK1,BMP2,BMP4	GO:0039706	0.0323249	158	3	12850
	3	positive regulation of cellular component movement	1.48336	318	GO:BP	CXCL14,ENSGALG00000028341,ATP8A1,NEDD9,TGFB2,JUN,FER,PTN,GLIPR2,STAT3,BMP2,GPNMB,PLAA,BMP4,VEGFD	GO:0051272	0.0328579	168	15	12839
	3	Abnormal dark-adapted electroretinogram	1.47243	5	HP	RS1,ENSGALG00000013007,ENSGALG00000036964	HP:0030469	0.0336951	55	3	3762
	3	Abnormal amplitude of dark-adapted bright flash electroretinogram	1.47243	5	HP	RS1,ENSGALG00000013007,ENSGALG00000036964	HP:0030478	0.0336951	55	3	3762
	3	Abnormal dark-adapted bright flash electroretinogram	1.47243	5	HP	RS1,ENSGALG00000013007,ENSGALG00000036964	HP:0030470	0.0336951	55	3	3762
	3	positive regulation of ossification	1.46418	64	GO:BP	CEBPB,ADRB2,TGFB2,IL6ST,PTN,BMP2,BMP4	GO:0045778	0.0343416	168	7	12839
	3	positive regulation of signaling	1.46334	1068	GO:BP	NMU,CCL4,DKK1,ERBB4,LMO3,ATF3,CXCR4,ADRB2,ANKRD6,WNK2,IRF7,GADD45B,TGFB2,IL6ST,MLLT3,JUN,PIK3R5,SQSTM1,PTN,GLIPR2,STAT3,BMP2,CDON,MALT1,GPNMB,NOV,FGFR4,MAP3K4,BMP4,ANXA2,CACNA1D	GO:0023056	0.0344084	168	31	12839
	3	MAPK signaling pathway	1.45098	249	KEGG	ERBB4,FOS,GADD45B,TGFB2,JUN,DUSP5,TNFRSF1A,FGFR4,MAP3K4,VEGFD,CACNA1D	KEGG:04010	0.0354015	70	11	4745
	3	cellular response to chemical stimulus	1.44047	1858	GO:BP	CXCL14,CCL4,DKK1,SYT4,ENSGALG00000046160,ERBB4,CCL19,SPRY4,LMO3,RAB7B,FOS,ATF3,CXCR4,CEBPB,ADRB2,SOCS3,SCG2,IRF7,TGFB2,TRIB1,IL6ST,MT3,RXFP1,DDIT4,JUN,FER,PTN,STAT3,CD47,BMP2,PRCP,CPNE8,MALT1,MT4,TBC1D24,PLAA,NOV,TNFRSF1A,RECQL5,FGFR4,BMP4,GLDC,FXN,VEGFD,CYP2U1	GO:0070887	0.0362682	168	45	12839
	3	cell differentiation	1.42151	2410	GO:BP	CXCL14,BFSP1,DKK1,SYT4,CHL1,ERBB4,LMO3,PCARE,RAB7B,SLC39A12,FOS,ATF3,ENSGALG00000006705,ETV4,CEBPB,SOCS3,ENSGALG00000051258,TAGLN,ENSGALG00000037457,TNC,NEDD9,BTG2,TGFB2,TRIB1,IL6ST,RCAN1,RXFP1,JUN,ABCA5,FER,PTN,GLIPR2,HOOK1,TSKU,STAT3,MREG,HEXB,BMP2,CDON,MALT1,NDEL1,TBC1D24,PLAA,NOV,S100A10,MAP3K4,BMP4,ANXA2,PROM1,FAM172A,VEGFD,CEP120,UBE2J1,TENM2	GO:0030154	0.0378873	168	54	12839
	3	regulation of biological process	1.41344	7504	GO:BP	CXCL14,NMU,CCL4,DKK1,SYT4,ENSGALG00000046160,CHL1,ERBB4,MAFA,CCL19,SPRY4,LMO3,RS1,RAB7B,C10H15ORF59,TRIM54,APOH,SLC39A12,FOS,ATF3,CXCR4,RERG,RPRM,ENSGALG00000055023,ETV4,CEBPB,ADRB2,ENSGALG00000028341,SOCS3,SCG2,ADGRD1,VSX2,ENSGALG00000037457,ANKRD6,CISH,TNFRSF10B,ENSGALG00000012770,WNK2,SPOPL,MSANTD1,ARRDC3,IRF7,TNC,STXBP6,RIC8A,ATP8A1,NEDD9,GADD45B,ENSGALG00000034788,ENSGALG00000026154,BTG2,NUD…	GO:0050789	0.0385976	168	124	12839
	3	positive regulation of ERK1 and ERK2 cascade	1.39834	117	GO:BP	CCL4,ERBB4,JUN,GLIPR2,BMP2,GPNMB,NOV,FGFR4,BMP4	GO:0070374	0.0399631	168	9	12839
	3	locomotion	1.38599	1131	GO:BP	CXCL14,CCL4,ENSGALG00000046160,CHL1,ERBB4,CCL19,APOH,CXCR4,ENSGALG00000028341,SCG2,ARRDC3,RIC8A,ATP8A1,NEDD9,TGFB2,TRIB1,RCAN1,JUN,FER,PTN,GLIPR2,STAT3,HEXB,BMP2,PRCP,GPNMB,NDEL1,PLAA,NOV,FGFR4,BMP4,VEGFD	GO:0040011	0.0411162	168	32	12839
	3	cellular developmental process	1.36403	2547	GO:BP	CXCL14,BFSP1,DKK1,SYT4,CHL1,ERBB4,LMO3,PCARE,RAB7B,SLC39A12,FOS,ATF3,ENSGALG00000006705,ETV4,CEBPB,SOCS3,ENSGALG00000051258,TAGLN,ENSGALG00000037457,TNC,NEDD9,BTG2,TGFB2,TRIB1,IL6ST,RCAN1,RXFP1,JUN,ABCA5,FER,PTN,GLIPR2,HOOK1,TSKU,STAT3,MREG,HEXB,BMP2,CERT1,RP2,CDON,MALT1,NDEL1,TBC1D24,PLAA,NOV,S100A10,MAP3K4,BMP4,ANXA2,PROM1,FAM172A,VEGFD,CEP120,UBE2J1,TENM2	GO:0048869	0.0432481	168	56	12839
	3	receptor regulator activity	1.32726	316	GO:MF	CXCL14,CCL4,DKK1,ENSGALG00000046160,CCL19,ENSGALG00000055023,SCG2,TGFB2,PTN,BMP2,GPNMB,BMP4,VEGFD	GO:0030545	0.0470696	158	13	12850
	3	extracellular region	1.30924	1182	GO:CC	CXCL14,CCL4,DKK1,SYT4,ENSGALG00000046160,CCL19,RS1,APOH,ENSGALG00000055023,SCG2,PAM,TNC,TGFB2,PLSCR1,PTN,GLIPR2,TSKU,HEXB,CD47,BMP2,ANGPTL1,TIMP2,PLAA,NOV,HSD17B12,PCSK5,BMP4,ANXA2,PROM1,VEGFD,PKNOX2	GO:0005576	0.0490639	172	31	12960
	3	positive regulation of pri-miRNA transcription by RNA polymerase II	1.30358	28	GO:BP	TGFB2,JUN,STAT3,BMP2,BMP4	GO:1902895	0.0497078	168	5	12839
	3	Metallothioneins bind metals	1.3025	2	REAC	MT3,MT4	REAC:R-GGA-5661231	0.0498315	69	2	5310
	3	Response to metal ions	1.3025	2	REAC	MT3,MT4	REAC:R-GGA-5660526	0.0498315	69	2	5310
	4	nuclear DNA replication	7.09913	31	GO:BP	DACH1,DBF4,MCM4,PCNA,MCM2,BRCA2,MCM5,GINS1	GO:0033260	7.95926e-08	97	8	12839
	4	cell cycle DNA replication	6.63515	35	GO:BP	DACH1,DBF4,MCM4,PCNA,MCM2,BRCA2,MCM5,GINS1	GO:0044786	2.31661e-07	97	8	12839
	4	DNA Replication	6.22082	54	REAC	MCM10,DBF4,MCM4,ORC6,PCNA,MCM2,MCM5,GINS1	REAC:R-GGA-69306	6.01427e-07	38	8	5310
	4	Activation of the pre-replicative complex	5.59598	24	REAC	MCM10,DBF4,MCM4,ORC6,MCM2,MCM5	REAC:R-GGA-68962	2.53526e-06	38	6	5310
	4	Activation of ATR in response to replication stress	5.59598	24	REAC	MCM10,DBF4,MCM4,ORC6,MCM2,MCM5	REAC:R-GGA-176187	2.53526e-06	38	6	5310
	4	DNA Replication Pre-Initiation	5.26047	27	REAC	MCM10,DBF4,MCM4,ORC6,MCM2,MCM5	REAC:R-GGA-69002	5.48953e-06	38	6	5310
	4	DNA-dependent DNA replication	4.93244	108	GO:BP	MCM10,DACH1,DBF4,MCM4,ORC6,PCNA,MCM2,BRCA2,MCM5,GINS1	GO:0006261	1.16832e-05	97	10	12839
	4	DNA Replication	4.81791	28	WP	MCM10,DBF4,MCM4,ORC6,PCNA,MCM2,MCM5	WP:WP757	1.52085e-05	23	7	941
	4	G1/S Transition	4.61886	34	REAC	MCM10,DBF4,MCM4,ORC6,MCM2,MCM5	REAC:R-GGA-69206	2.40512e-05	38	6	5310
	4	Mitotic G1 phase and G1/S transition	3.98278	43	REAC	MCM10,DBF4,MCM4,ORC6,MCM2,MCM5	REAC:R-GGA-453279	0.000104045	38	6	5310
	4	organic substance biosynthetic process	3.9573	3806	GO:BP	RRM2,CDK6,DGUOK,MCM10,APLN,HEY1,PRRX2,MITF,BHLHE23,ETS1,CDH5,FLI1,CYTL1,PITX1,ENSGALG00000035912,NUDT15,HES4,BEND3,E2F1,SNAI1,DACH1,RBFOX2,PLCG1,SIX3,ID1,EOGT,ENSGALG00000014897,DBF4,HELLS,MCM4,ORC6,FDFT1,PCNA,MCPH1,SOX18,CKB,LFNG,HIST1H103,MCM2,ENSGALG00000023546,KDR,MC1R,BRCA2,MCM5,CDCA7L,GINS1,TSC22D4,AKR1D1,HMOX1,HIC1,COL1A1,NBL1,IRX1,DCN	GO:1901576	0.000110332	97	54	12839
	4	biosynthetic process	3.67128	3875	GO:BP	RRM2,CDK6,DGUOK,MCM10,APLN,HEY1,PRRX2,MITF,BHLHE23,ETS1,CDH5,FLI1,CYTL1,PITX1,ENSGALG00000035912,NUDT15,HES4,BEND3,E2F1,SNAI1,DACH1,RBFOX2,PLCG1,SIX3,ID1,EOGT,ENSGALG00000014897,DBF4,HELLS,MCM4,ORC6,FDFT1,PCNA,MCPH1,SOX18,CKB,LFNG,HIST1H103,MCM2,ENSGALG00000023546,KDR,MC1R,BRCA2,MCM5,CDCA7L,GINS1,TSC22D4,AKR1D1,HMOX1,HIC1,COL1A1,NBL1,IRX1,DCN	GO:0009058	0.000213169	97	54	12839
	4	Synthesis of DNA	3.63577	49	REAC	MCM4,ORC6,PCNA,MCM2,MCM5,GINS1	REAC:R-GGA-69239	0.00023133	38	6	5310
	4	G2/M Checkpoints	3.47942	52	REAC	MCM10,DBF4,MCM4,ORC6,MCM2,MCM5	REAC:R-GGA-69481	0.000331575	38	6	5310
	4	organic cyclic compound metabolic process	3.40566	3941	GO:BP	RRM2,CDK6,DGUOK,MCM10,RAD54L,APLN,HEY1,PRRX2,MITF,BHLHE23,ETS1,CDH5,FLI1,CYTL1,PITX1,NUDT15,HES4,BEND3,E2F1,SNAI1,PRMT7,DACH1,RBFOX2,SIX3,ID1,DCTD,MSH6,ENSGALG00000014897,HELLS,MCM4,ORC6,FDFT1,PCNA,MCPH1,SOX18,CKB,HIST1H103,MCM2,ENSGALG00000023546,FANCF,MC1R,BRCA2,MCM5,CDCA7L,GINS1,TSC22D4,AKR1D1,HMOX1,HIC1,SLBP,COL1A1,NBL1,IRX1,DCN	GO:1901360	0.000392951	97	54	12839
	4	nucleobase-containing compound metabolic process	3.38251	3715	GO:BP	RRM2,CDK6,DGUOK,MCM10,RAD54L,APLN,HEY1,PRRX2,MITF,BHLHE23,ETS1,CDH5,FLI1,CYTL1,PITX1,NUDT15,HES4,BEND3,E2F1,SNAI1,PRMT7,DACH1,RBFOX2,SIX3,ID1,DCTD,MSH6,ENSGALG00000014897,HELLS,MCM4,ORC6,PCNA,MCPH1,SOX18,CKB,HIST1H103,MCM2,ENSGALG00000023546,FANCF,MC1R,BRCA2,MCM5,CDCA7L,GINS1,TSC22D4,HMOX1,HIC1,SLBP,COL1A1,NBL1,IRX1,DCN	GO:0006139	0.000414466	97	52	12839
	4	Assembly of the pre-replicative complex	3.30688	14	REAC	MCM4,ORC6,MCM2,MCM5	REAC:R-GGA-68867	0.00049331	38	4	5310
	4	cellular biosynthetic process	3.23372	3752	GO:BP	RRM2,CDK6,DGUOK,MCM10,APLN,HEY1,PRRX2,MITF,BHLHE23,ETS1,CDH5,FLI1,CYTL1,PITX1,ENSGALG00000035912,NUDT15,HES4,BEND3,E2F1,SNAI1,DACH1,RBFOX2,SIX3,ID1,EOGT,ENSGALG00000014897,DBF4,HELLS,MCM4,ORC6,FDFT1,PCNA,MCPH1,SOX18,CKB,LFNG,HIST1H103,MCM2,ENSGALG00000023546,MC1R,BRCA2,MCM5,CDCA7L,GINS1,TSC22D4,AKR1D1,HMOX1,HIC1,COL1A1,NBL1,IRX1,DCN	GO:0044249	0.000583823	97	52	12839
	4	DNA replication	3.20397	164	GO:BP	MCM10,DACH1,DBF4,MCM4,ORC6,PCNA,MCM2,BRCA2,MCM5,GINS1	GO:0006260	0.000625216	97	10	12839
	4	organic cyclic compound biosynthetic process	3.18954	2670	GO:BP	RRM2,CDK6,DGUOK,APLN,HEY1,PRRX2,MITF,BHLHE23,ETS1,CDH5,FLI1,CYTL1,PITX1,NUDT15,HES4,BEND3,E2F1,SNAI1,DACH1,RBFOX2,SIX3,ID1,ENSGALG00000014897,HELLS,FDFT1,PCNA,MCPH1,SOX18,CKB,HIST1H103,ENSGALG00000023546,MC1R,BRCA2,CDCA7L,TSC22D4,AKR1D1,HMOX1,HIC1,COL1A1,NBL1,IRX1,DCN	GO:1901362	0.000646341	97	42	12839
	4	heterocycle metabolic process	3.05223	3798	GO:BP	RRM2,CDK6,DGUOK,MCM10,RAD54L,APLN,HEY1,PRRX2,MITF,BHLHE23,ETS1,CDH5,FLI1,CYTL1,PITX1,NUDT15,HES4,BEND3,E2F1,SNAI1,PRMT7,DACH1,RBFOX2,SIX3,ID1,DCTD,MSH6,ENSGALG00000014897,HELLS,MCM4,ORC6,PCNA,MCPH1,SOX18,CKB,HIST1H103,MCM2,ENSGALG00000023546,FANCF,MC1R,BRCA2,MCM5,CDCA7L,GINS1,TSC22D4,HMOX1,HIC1,SLBP,COL1A1,NBL1,IRX1,DCN	GO:0046483	0.000886691	97	52	12839
	4	Cell cycle	3.05063	111	KEGG	CDK6,E2F1,DBF4,MCM4,ORC6,PCNA,MCM2,MCM5	KEGG:04110	0.00088995	52	8	4745
	4	macromolecule biosynthetic process	2.9421	3151	GO:BP	CDK6,MCM10,APLN,HEY1,PRRX2,MITF,BHLHE23,ETS1,CDH5,FLI1,CYTL1,PITX1,ENSGALG00000035912,HES4,BEND3,E2F1,SNAI1,DACH1,RBFOX2,SIX3,ID1,EOGT,DBF4,HELLS,MCM4,ORC6,PCNA,MCPH1,SOX18,LFNG,HIST1H103,MCM2,ENSGALG00000023546,KDR,MC1R,BRCA2,MCM5,CDCA7L,GINS1,TSC22D4,HMOX1,HIC1,COL1A1,NBL1,IRX1,DCN	GO:0009059	0.0011426	97	46	12839
	4	cellular aromatic compound metabolic process	2.91668	3833	GO:BP	RRM2,CDK6,DGUOK,MCM10,RAD54L,APLN,HEY1,PRRX2,MITF,BHLHE23,ETS1,CDH5,FLI1,CYTL1,PITX1,NUDT15,HES4,BEND3,E2F1,SNAI1,PRMT7,DACH1,RBFOX2,SIX3,ID1,DCTD,MSH6,ENSGALG00000014897,HELLS,MCM4,ORC6,PCNA,MCPH1,SOX18,CKB,HIST1H103,MCM2,ENSGALG00000023546,FANCF,MC1R,BRCA2,MCM5,CDCA7L,GINS1,TSC22D4,HMOX1,HIC1,SLBP,COL1A1,NBL1,IRX1,DCN	GO:0006725	0.00121148	97	52	12839
	4	DNA replication initiation	2.90741	24	GO:BP	MCM10,MCM4,ORC6,MCM2,MCM5	GO:0006270	0.00123762	97	5	12839
	4	S Phase	2.86141	66	REAC	MCM4,ORC6,PCNA,MCM2,MCM5,GINS1	REAC:R-GGA-69242	0.00137591	38	6	5310
	4	nucleobase-containing compound biosynthetic process	2.82324	2544	GO:BP	RRM2,CDK6,DGUOK,APLN,HEY1,PRRX2,MITF,BHLHE23,ETS1,CDH5,FLI1,CYTL1,PITX1,NUDT15,HES4,BEND3,E2F1,SNAI1,DACH1,RBFOX2,SIX3,ID1,ENSGALG00000014897,HELLS,PCNA,MCPH1,SOX18,CKB,HIST1H103,ENSGALG00000023546,MC1R,BRCA2,CDCA7L,TSC22D4,HMOX1,HIC1,COL1A1,NBL1,IRX1,DCN	GO:0034654	0.0015023	97	40	12839
	4	cellular macromolecule biosynthetic process	2.79695	3077	GO:BP	CDK6,MCM10,APLN,HEY1,PRRX2,MITF,BHLHE23,ETS1,CDH5,FLI1,CYTL1,PITX1,ENSGALG00000035912,HES4,BEND3,E2F1,SNAI1,DACH1,RBFOX2,SIX3,ID1,EOGT,DBF4,HELLS,MCM4,ORC6,PCNA,MCPH1,SOX18,LFNG,HIST1H103,MCM2,ENSGALG00000023546,MC1R,BRCA2,MCM5,CDCA7L,GINS1,TSC22D4,HMOX1,HIC1,COL1A1,NBL1,IRX1,DCN	GO:0034645	0.00159605	97	45	12839
	4	Orc1 removal from chromatin	2.73008	19	REAC	MCM4,ORC6,MCM2,MCM5	REAC:R-GGA-68949	0.00186173	38	4	5310
	4	heterocycle biosynthetic process	2.61584	2590	GO:BP	RRM2,CDK6,DGUOK,APLN,HEY1,PRRX2,MITF,BHLHE23,ETS1,CDH5,FLI1,CYTL1,PITX1,NUDT15,HES4,BEND3,E2F1,SNAI1,DACH1,RBFOX2,SIX3,ID1,ENSGALG00000014897,HELLS,PCNA,MCPH1,SOX18,CKB,HIST1H103,ENSGALG00000023546,MC1R,BRCA2,CDCA7L,TSC22D4,HMOX1,HIC1,COL1A1,NBL1,IRX1,DCN	GO:0018130	0.00242193	97	40	12839
	4	Cell cycle	2.61492	58	WP	CDK6,DBF4,MCM4,ORC6,PCNA,MCM2,MCM5	WP:WP844	0.00242704	23	7	941
	4	aromatic compound biosynthetic process	2.58923	2596	GO:BP	RRM2,CDK6,DGUOK,APLN,HEY1,PRRX2,MITF,BHLHE23,ETS1,CDH5,FLI1,CYTL1,PITX1,NUDT15,HES4,BEND3,E2F1,SNAI1,DACH1,RBFOX2,SIX3,ID1,ENSGALG00000014897,HELLS,PCNA,MCPH1,SOX18,CKB,HIST1H103,ENSGALG00000023546,MC1R,BRCA2,CDCA7L,TSC22D4,HMOX1,HIC1,COL1A1,NBL1,IRX1,DCN	GO:0019438	0.00257496	97	40	12839
	4	DNA replication origin binding	2.57138	16	GO:MF	MCM10,MCM4,MCM2,MCM5	GO:0003688	0.00268299	100	4	12850
	4	DNA binding	2.55468	1406	GO:MF	MCM10,HEY1,PRRX2,MITF,ETS1,FLI1,PITX1,HES4,BEND3,E2F1,SNAI1,DACH1,SIX3,MSH6,MCM4,ORC6,PCNA,SOX18,ENSGALG00000012452,HIST1H103,MCM2,CRIP1,BRCA2,MCM5,WDR76,HIC1,IRX1	GO:0003677	0.0027882	100	27	12850
	4	regulation of transcription, DNA-templated	2.52822	2107	GO:BP	CDK6,APLN,HEY1,PRRX2,MITF,BHLHE23,ETS1,CDH5,FLI1,CYTL1,PITX1,HES4,BEND3,E2F1,SNAI1,DACH1,RBFOX2,SIX3,ID1,HELLS,PCNA,MCPH1,SOX18,HIST1H103,ENSGALG00000023546,MC1R,BRCA2,CDCA7L,TSC22D4,HMOX1,HIC1,COL1A1,NBL1,IRX1,DCN	GO:0006355	0.00296334	97	35	12839
	4	mitotic DNA replication	2.51494	13	GO:BP	MCM4,MCM2,BRCA2,GINS1	GO:1902969	0.00305536	97	4	12839
	4	DNA metabolic process	2.47463	670	GO:BP	MCM10,RAD54L,NUDT15,BEND3,PRMT7,DACH1,MSH6,HELLS,MCM4,ORC6,PCNA,HIST1H103,MCM2,FANCF,MC1R,BRCA2,MCM5,GINS1	GO:0006259	0.00335247	97	18	12839
	4	nucleic acid metabolic process	2.4223	3391	GO:BP	CDK6,MCM10,RAD54L,APLN,HEY1,PRRX2,MITF,BHLHE23,ETS1,CDH5,FLI1,CYTL1,PITX1,NUDT15,HES4,BEND3,E2F1,SNAI1,PRMT7,DACH1,RBFOX2,SIX3,ID1,MSH6,HELLS,MCM4,ORC6,PCNA,MCPH1,SOX18,HIST1H103,MCM2,ENSGALG00000023546,FANCF,MC1R,BRCA2,MCM5,CDCA7L,GINS1,TSC22D4,HMOX1,HIC1,SLBP,COL1A1,NBL1,IRX1,DCN	GO:0090304	0.00378185	97	47	12839
	4	regulation of nucleic acid-templated transcription	2.34557	2145	GO:BP	CDK6,APLN,HEY1,PRRX2,MITF,BHLHE23,ETS1,CDH5,FLI1,CYTL1,PITX1,HES4,BEND3,E2F1,SNAI1,DACH1,RBFOX2,SIX3,ID1,HELLS,PCNA,MCPH1,SOX18,HIST1H103,ENSGALG00000023546,MC1R,BRCA2,CDCA7L,TSC22D4,HMOX1,HIC1,COL1A1,NBL1,IRX1,DCN	GO:1903506	0.00451268	97	35	12839
	4	regulation of RNA biosynthetic process	2.34557	2145	GO:BP	CDK6,APLN,HEY1,PRRX2,MITF,BHLHE23,ETS1,CDH5,FLI1,CYTL1,PITX1,HES4,BEND3,E2F1,SNAI1,DACH1,RBFOX2,SIX3,ID1,HELLS,PCNA,MCPH1,SOX18,HIST1H103,ENSGALG00000023546,MC1R,BRCA2,CDCA7L,TSC22D4,HMOX1,HIC1,COL1A1,NBL1,IRX1,DCN	GO:2001141	0.00451268	97	35	12839
	4	cell migration	2.31854	910	GO:BP	PLA2G7,MITF,ETS1,CD34,CDH5,ENSGALG00000042388,DACH1,RBFOX2,PLCG1,PODXL,SIX3,MCC,SOX18,KDR,ADRA2A,HMOX1,COL1A1,EPS8,NBL1,SEMA3G,DCN	GO:0016477	0.0048024	97	21	12839
	4	regulation of macromolecule biosynthetic process	2.25119	2467	GO:BP	CDK6,APLN,HEY1,PRRX2,MITF,BHLHE23,ETS1,CDH5,FLI1,CYTL1,PITX1,ENSGALG00000035912,HES4,BEND3,E2F1,SNAI1,DACH1,RBFOX2,SIX3,ID1,DBF4,HELLS,PCNA,MCPH1,SOX18,HIST1H103,ENSGALG00000023546,KDR,MC1R,BRCA2,CDCA7L,TSC22D4,HMOX1,HIC1,COL1A1,NBL1,IRX1,DCN	GO:0010556	0.00560804	97	38	12839
	4	pre-replicative complex assembly involved in nuclear cell cycle DNA replication	2.21602	5	GO:BP	MCM4,MCM2,MCM5	GO:0006267	0.00608111	97	3	12839
	4	pre-replicative complex assembly	2.21602	5	GO:BP	MCM4,MCM2,MCM5	GO:0036388	0.00608111	97	3	12839
	4	pre-replicative complex assembly involved in cell cycle DNA replication	2.21602	5	GO:BP	MCM4,MCM2,MCM5	GO:1902299	0.00608111	97	3	12839
	4	transcription, DNA-templated	2.12671	2192	GO:BP	CDK6,APLN,HEY1,PRRX2,MITF,BHLHE23,ETS1,CDH5,FLI1,CYTL1,PITX1,HES4,BEND3,E2F1,SNAI1,DACH1,RBFOX2,SIX3,ID1,HELLS,PCNA,MCPH1,SOX18,HIST1H103,ENSGALG00000023546,MC1R,BRCA2,CDCA7L,TSC22D4,HMOX1,HIC1,COL1A1,NBL1,IRX1,DCN	GO:0006351	0.00746945	97	35	12839
	4	regulation of cellular macromolecule biosynthetic process	2.10603	2398	GO:BP	CDK6,APLN,HEY1,PRRX2,MITF,BHLHE23,ETS1,CDH5,FLI1,CYTL1,PITX1,ENSGALG00000035912,HES4,BEND3,E2F1,SNAI1,DACH1,RBFOX2,SIX3,ID1,DBF4,HELLS,PCNA,MCPH1,SOX18,HIST1H103,ENSGALG00000023546,MC1R,BRCA2,CDCA7L,TSC22D4,HMOX1,HIC1,COL1A1,NBL1,IRX1,DCN	GO:2000112	0.00783384	97	37	12839
	4	nucleic acid-templated transcription	1.97309	2226	GO:BP	CDK6,APLN,HEY1,PRRX2,MITF,BHLHE23,ETS1,CDH5,FLI1,CYTL1,PITX1,HES4,BEND3,E2F1,SNAI1,DACH1,RBFOX2,SIX3,ID1,HELLS,PCNA,MCPH1,SOX18,HIST1H103,ENSGALG00000023546,MC1R,BRCA2,CDCA7L,TSC22D4,HMOX1,HIC1,COL1A1,NBL1,IRX1,DCN	GO:0097659	0.0106392	97	35	12839
	4	RNA biosynthetic process	1.95083	2231	GO:BP	CDK6,APLN,HEY1,PRRX2,MITF,BHLHE23,ETS1,CDH5,FLI1,CYTL1,PITX1,HES4,BEND3,E2F1,SNAI1,DACH1,RBFOX2,SIX3,ID1,HELLS,PCNA,MCPH1,SOX18,HIST1H103,ENSGALG00000023546,MC1R,BRCA2,CDCA7L,TSC22D4,HMOX1,HIC1,COL1A1,NBL1,IRX1,DCN	GO:0032774	0.0111989	97	35	12839
	4	cellular nitrogen compound metabolic process	1.94762	4221	GO:BP	RRM2,CDK6,DGUOK,MCM10,RAD54L,APLN,HEY1,PRRX2,MITF,BHLHE23,ETS1,CDH5,FLI1,CYTL1,PITX1,ENSGALG00000035912,NUDT15,HES4,BEND3,E2F1,SNAI1,PRMT7,DACH1,RBFOX2,SIX3,ID1,DCTD,MSH6,ENSGALG00000014897,HELLS,MCM4,ORC6,PCNA,MCPH1,SOX18,CKB,HIST1H103,MCM2,ENSGALG00000023546,FANCF,MC1R,BRCA2,MCM5,CDCA7L,GINS1,TSC22D4,HMOX1,HIC1,SLBP,COL1A1,NBL1,IRX1,DCN	GO:0034641	0.0112819	97	53	12839
	4	DNA replication	1.9434	30	KEGG	MCM4,PCNA,MCM2,MCM5	KEGG:03030	0.011392	52	4	4745
	4	Switching of origins to a post-replicative state	1.84739	31	REAC	MCM4,ORC6,MCM2,MCM5	REAC:R-GGA-69052	0.0142105	38	4	5310
	4	MCM complex	1.83532	10	GO:CC	MCM4,MCM2,MCM5	GO:0042555	0.0146112	100	3	12960
	4	regulation of biosynthetic process	1.81961	2569	GO:BP	CDK6,APLN,HEY1,PRRX2,MITF,BHLHE23,ETS1,CDH5,FLI1,CYTL1,PITX1,ENSGALG00000035912,HES4,BEND3,E2F1,SNAI1,DACH1,RBFOX2,SIX3,ID1,DBF4,HELLS,PCNA,MCPH1,SOX18,HIST1H103,ENSGALG00000023546,KDR,MC1R,BRCA2,CDCA7L,TSC22D4,HMOX1,HIC1,COL1A1,NBL1,IRX1,DCN	GO:0009889	0.015149	97	38	12839
	4	regulation of cell migration	1.78308	537	GO:BP	PLA2G7,MITF,ETS1,CDH5,ENSGALG00000042388,DACH1,PLCG1,MCC,KDR,ADRA2A,HMOX1,COL1A1,NBL1,SEMA3G,DCN	GO:0030334	0.0164785	97	15	12839
	4	double-stranded DNA binding	1.78291	719	GO:MF	MCM10,MITF,ETS1,FLI1,PITX1,BEND3,E2F1,DACH1,SIX3,MSH6,MCM4,PCNA,SOX18,HIST1H103,MCM2,CRIP1,MCM5	GO:0003690	0.0164851	100	17	12850
	4	localization of cell	1.72368	994	GO:BP	PLA2G7,MITF,ETS1,CD34,CDH5,ENSGALG00000042388,DACH1,RBFOX2,PLCG1,PODXL,SIX3,MCC,SOX18,KDR,ADRA2A,HMOX1,COL1A1,EPS8,NBL1,SEMA3G,DCN	GO:0051674	0.0188939	97	21	12839
	4	cell motility	1.72368	994	GO:BP	PLA2G7,MITF,ETS1,CD34,CDH5,ENSGALG00000042388,DACH1,RBFOX2,PLCG1,PODXL,SIX3,MCC,SOX18,KDR,ADRA2A,HMOX1,COL1A1,EPS8,NBL1,SEMA3G,DCN	GO:0048870	0.0188939	97	21	12839
	4	deoxyribonucleotide metabolic process	1.70158	20	GO:BP	RRM2,DGUOK,NUDT15,ENSGALG00000014897	GO:0009262	0.01988	97	4	12839
	4	double-strand break repair via break-induced replication	1.67673	7	GO:BP	MCM4,MCM2,MCM5	GO:0000727	0.0210509	97	3	12839
	4	G1 to S cell cycle control	1.62802	42	WP	CDK6,MCM4,ORC6,MCM2,MCM5	WP:WP840	0.0235496	23	5	941
	4	regulation of cellular biosynthetic process	1.51529	2540	GO:BP	CDK6,APLN,HEY1,PRRX2,MITF,BHLHE23,ETS1,CDH5,FLI1,CYTL1,PITX1,ENSGALG00000035912,HES4,BEND3,E2F1,SNAI1,DACH1,RBFOX2,SIX3,ID1,DBF4,HELLS,PCNA,MCPH1,SOX18,HIST1H103,ENSGALG00000023546,MC1R,BRCA2,CDCA7L,TSC22D4,HMOX1,HIC1,COL1A1,NBL1,IRX1,DCN	GO:0031326	0.0305289	97	37	12839
	4	regulation of cell motility	1.51356	566	GO:BP	PLA2G7,MITF,ETS1,CDH5,ENSGALG00000042388,DACH1,PLCG1,MCC,KDR,ADRA2A,HMOX1,COL1A1,NBL1,SEMA3G,DCN	GO:2000145	0.0306506	97	15	12839
	4	regulation of RNA metabolic process	1.5017	2336	GO:BP	CDK6,APLN,HEY1,PRRX2,MITF,BHLHE23,ETS1,CDH5,FLI1,CYTL1,PITX1,HES4,BEND3,E2F1,SNAI1,DACH1,RBFOX2,SIX3,ID1,HELLS,PCNA,MCPH1,SOX18,HIST1H103,ENSGALG00000023546,MC1R,BRCA2,CDCA7L,TSC22D4,HMOX1,HIC1,COL1A1,NBL1,IRX1,DCN	GO:0051252	0.0314991	97	35	12839
	4	Cell Cycle, Mitotic	1.47238	288	REAC	MCM10,PCNT,DBF4,MCM4,ORC6,PCNA,MCM2,MCM5,GINS1	REAC:R-GGA-69278	0.0336996	38	9	5310
	5	structural constituent of eye lens	4.49548	19	GO:MF	ASL1,CRYAA,CRYAB,CRYBA2,ASL2	GO:0005212	3.19536e-05	75	5	12850
	5	argininosuccinate lyase activity	1.77883	2	GO:MF	ASL1,ASL2	GO:0004056	0.0166406	75	2	12850
	5	Amino acid metabolism	1.53723	3	REAC	ASL1,ASL2	REAC:R-GGA-372568	0.0290247	36	2	5310
	5	Arginine metabolism	1.53723	3	REAC	ASL1,ASL2	REAC:R-GGA-187630	0.0290247	36	2	5310
	5	gga-miR-34b-5p	1.30146	1	MIRNA	IFIH1	MIRNA:gga-miR-34b-5p	0.04995	1	1	55
